# *In Vivo* Proximity Labeling Identifies a New Function for the Lifespan and Autophagy-regulating Kinase Pef1, an Ortholog of Human Cdk5

**DOI:** 10.1101/2024.06.12.598664

**Authors:** Haitao Zhang, Dongmei Zhang, Ling Li, Belinda Willard, Kurt W. Runge

**Author notes:** Correspondence to Kurt W. Runge.

## Abstract

Cdk5 is a highly-conserved, noncanonical cell division kinase important to the terminal differentiation of mammalian cells in multiple organ systems. We previously identified Pef1, the *Schizosaccharomyces pombe* ortholog of cdk5, as regulator of chronological lifespan. To reveal the processes impacted by Pef1, we developed APEX2-biotin phenol-mediated proximity labeling in *S. pombe.* Efficient labeling required a short period of cell wall digestion and eliminating glucose and nitrogen sources from the medium. We identified 255 high-confidence Pef1 neighbors in growing cells and a novel Pef1-interacting partner, the DNA damage response protein Rad24. The Pef1-Rad24 interaction was validated by reciprocal proximity labeling and co-immunoprecipitation. Eliminating Pef1 partially rescued the DNA damage sensitivity of cells lacking Rad24. To monitor how Pef1 neighbors change under different conditions, cells induced for autophagy were labeled and 177 high-confidence Pef1 neighbors were identified. Gene ontology (GO) analysis of the Pef1 neighbors identified proteins participating in processes required for autophagosome expansion including regulation of actin dynamics and vesicle-mediated transport. Some of these proteins were identified in both exponentially growing and autophagic cells. Pef1-APEX2 proximity labeling therefore identified a new Pef1 function in modulating the DNA damage response and candidate processes that Pef1 and other cdk5 orthologs may regulate.
