## Supplemental Table 2 for "*In Vivo* Proximity Labeling Identifies a New Function for the Lifespan and Autophagy-regulating Kinase Pef1, an Ortholog of Human Cdk5"

### Sheet: Depleted_vs_non-depleted_Fig_3C
Table 6. Comparison of proteins in the non-immune depleted and anti-MYC depleted biotinylated samples.
				TMT abundance
Protein	UniprotKB Accession ID	MW (kDa)	Unique peptied	Non-immune depleted Sample (BP+ H2O2)	anti-MYC depleted Sample (BP+H2O2)	TMT ratio anti-MYC depleted/ non-depleted
Meiotically up-regulated protein C8C9.04	O14273	67	2	44.5	262.1	5.88989
Uncharacterized ABC transporter ATP-binding protein C825.01	Q9USH9	92.6	12	72.1	277.6	3.85021
40S ribosomal protein S3	O60128	27.5	2	87.4	305.3	3.49314
H/ACA ribonucleoprotein complex subunit 4	O14007	53.1	5	73.5	255.6	3.47755
Nucleolar protein 56	O94514	55.4	2	65	222.3	3.42
Uncharacterized protein tam10	G2TRQ9	19.1	2	91.8	243.9	2.65686
Protein pxr1	Q9URX9	31.9	3	80.9	210	2.5958
Nucleolar protein 58	Q9P7S7	55.7	9	94.4	241.7	2.56038
Protein gar2	P41891	53	8	101.2	241.9	2.39032
Probable pyruvate decarboxylase C1F8.07c	Q92345	61.7	6	112.4	249.5	2.21975
Uncharacterized RNA-binding protein C1827.05c	O74978	31.4	4	111.1	231.5	2.08371
ATP-dependent RNA helicase eIF4A	P47943	44.4	4	136.4	241	1.76686
ATP-dependent RNA helicase dbp3	Q10202	63.9	12	108.7	191.3	1.75989
Acetyl-CoA carboxylase	P78820	256.7	22	110.3	187.7	1.70172
Glycerol-3-phosphate dehydrogenase [NAD(+)] 1	P21696	42	2	145.8	232.5	1.59465
Thioredoxin-1	O14463	11.3	2	146.6	228.9	1.56139
Elongation factor 1-alpha-A	P0CT53	49.6	6	144.2	224.8	1.55895
tRNA-aminoacylation cofactor arc1	Q9P6K7	50.6	7	114.5	169	1.47598
Uracil-regulated protein 1	Q9US41	49	8	159.7	208.4	1.30495
Elongation factor 1-beta	O74173	23.5	2	175.8	216.9	1.23379
Pyridoxal reductase	O14295	36.8	2	152.4	187.7	1.23163
Pre-mRNA-splicing factor srp2	P78814	42.5	3	170.7	209.5	1.2273
Heat shock protein 70 homolog C57A7.12	P87142	61.2	2	176.4	208.6	1.18254
Plasma membrane ATPase 1	P09627	99.8	2	170.9	193.5	1.13224
Uncharacterized protein C13E7.07	Q9P6R3	31	2	145.9	162.5	1.11378
Eukaryotic translation initiation factor 5B	Q10251	119.9	6	152.4	165.8	1.08793
60S ribosomal protein L20-A	P0CT68	20.6	3	178.2	189.4	1.06285
Eukaryotic translation initiation factor 4 gamma	Q10475	153.9	6	191.6	201.5	1.05167
ATP-dependent 6-phosphofructokinase	O42938	102.5	9	193.3	192.9	0.997931
Probable heat shock protein ssa2	O59855	70.2	16	190.6	185	0.970619
ENTH domain-containing protein C794.11c	P78813	51.7	2	189.8	180.3	0.949947
Ornithine aminotransferase car2	Q9P7L5	48.2	3	150.9	142.9	0.946985
Protein lsd90	A9ZLL8	82.3	7	200.2	185.1	0.924575
Tubulin beta chain	P05219	49.4	2	194.5	178	0.915167
4-amino-5-hydroxymethyl-2-methylpyrimidine phosphate synthase	P36597	38.9	6	205.1	181.4	0.884447
Uncharacterized protein C63.14	Q9Y7U0	131	3	184.4	160.1	0.868221
6-phosphogluconate dehydrogenase, decarboxylating	P78812	53.6	5	211	179.7	0.851659
Adenosylhomocysteinase	O13639	47.4	4	194.9	165	0.846588
3-isopropylmalate dehydratase	O14289	82.7	2	158.1	132.1	0.835547
ATP-dependent RNA helicase ded1	O13370	69.7	6	208.2	171.6	0.824207
DNA-directed RNA polymerase I subunit rpa34	Q9USZ4	28	3	183.6	146	0.795207
GTP-binding nuclear protein spi1	P28748	24.5	2	208	160.7	0.772596
Uncharacterized protein C23H3.15c	P78890	34.7	4	209.3	161.6	0.772097
Phosphoglycerate kinase	O60101	43.9	7	204.2	155.4	0.761019
Peptidyl-prolyl cis-trans isomerase	P18253	17.4	3	200.4	152	0.758483
FK506-binding protein 39 kDa	O74191	39.3	3	205.6	155.8	0.757782
Mitochondrial protein import protein mas5	O74752	44.8	3	215.2	161	0.748141
40S ribosomal protein S9-A	Q09757	22.1	3	171.5	127.6	0.744023
Protein transport protein sec31	O13637	132.4	2	192	141	0.734375
DNA damage checkpoint protein rad24	P42656	30.1	2	223.2	162.3	0.727151
Peroxiredoxin tpx1	O74887	21.2	3	228.5	165	0.722101
Putative aldehyde dehydrogenase-like protein C9E9.09c	O14293	54.7	4	222.3	160.5	0.721997
40S ribosomal protein S18-B	P0CT67	17.4	2	206	148.7	0.721845
Probable 5-methyltetrahydropteroyltriglutamate--homocysteine methyltransferase	Q9UT19	85.3	11	224.5	158.2	0.704677
Elongation factor 2	O14460	93.2	5	219.3	152.1	0.69357
Elongation factor 1-gamma	P40921	45.8	6	212.6	146.7	0.690028
Ribosome-associated molecular chaperone sks2	Q10284	67.2	6	223.1	153.2	0.686688
Eukaryotic translation initiation factor 2 subunit gamma	Q09130	48.8	2	220.6	150	0.679964
40S ribosomal protein S27	O74330	9.2	2	219.1	148.7	0.678686
Actin	P10989	41.7	7	232.1	156.4	0.673847
Saccharopine dehydrogenase [NADP(+), L-glutamate-forming]	O59711	49.9	3	229.1	154.3	0.673505
Thiamine thiazole synthase	P40998	35.3	4	224.3	151	0.673206
40S ribosomal protein S2	O74892	27.6	6	223.8	149.4	0.66756
Triosephosphate isomerase	P07669	27.2	5	217.3	144.4	0.664519
Aconitate hydratase, mitochondrial	O13966	86.1	2	233.6	154	0.659247
Putative D-3-phosphoglycerate dehydrogenase	P87228	50.9	6	235.8	152.4	0.64631
C-1-tetrahydrofolate synthase, cytoplasmic	Q8WZJ7	101.1	6	210.8	136.1	0.645636
Probable pyridoxal 5'-phosphate synthase subunit PDX1	O14027	31.4	2	231	148.9	0.644589
GTP-binding protein ypt1	P11620	22.8	3	220.5	141.9	0.643537
Protein phosphatase 2C homolog 3	Q09173	44.8	2	209.9	133.9	0.637923
Fructose-bisphosphate aldolase	P36580	39.5	5	236.7	149.7	0.632446
60S ribosomal protein L10-A	Q09127	25.4	2	237	149.1	0.629114
Probable ATP-citrate synthase subunit 2	O13907	53.9	2	218.2	136.4	0.625115
Uncharacterized protein C1604.12	O94378	93.2	2	240.6	149	0.619285
Hydroxymethylglutaryl-CoA synthase	P54874	49.2	2	212.8	128.1	0.601974
Eukaryotic translation initiation factor 3 subunit G	P78795	31.5	3	229	136.1	0.594323
Heat shock protein homolog pss1	O59838	80.3	7	229.7	133	0.579016
Tryptophan synthase	O13831	75.4	5	244.5	141.3	0.577914
60S ribosomal protein L9-A	Q10232	21.5	2	217.4	125.3	0.576357
Carbonic anhydrase	O94255	37	2	225.6	129.7	0.574911
Protein mmf1, mitochondrial	O43003	17.5	2	235.7	134.3	0.569792
Heat shock protein 90 homolog	P41887	80.5	17	242.5	137.8	0.568247
NAD-dependent malic enzyme	P40375	62.5	5	244.2	138.6	0.567568
Cell division cycle protein 48	Q9P3A7	90.1	3	245.7	139.1	0.566138
60S ribosomal protein L3-B	P36584	43.8	6	229.9	128.2	0.557634
Polyadenylate-binding protein, cytoplasmic and nuclear	P31209	71.5	7	247.8	137.9	0.556497
Probable serine hydroxymethyltransferase, cytosolic	O13972	51.8	2	253.1	138.2	0.546029
Bifunctional purine biosynthetic protein ADE1	P20772	85.2	3	245.3	133.3	0.543416
Putative dihydroxy-acid dehydratase, mitochondrial	Q10318	63.9	2	228.7	122.7	0.536511
Peroxisomal membrane associated protein 20	O14313	16.7	2	230	119.6	0.52
Eukaryotic peptide chain release factor GTP-binding subunit	O74718	72.5	2	252.6	131.1	0.519002
60S ribosomal protein L15-A	O74895	23.8	5	240.3	124.7	0.518935
Putative glutamate synthase [NADPH]	Q9C102	232.7	4	253.7	131.6	0.518723
60S ribosomal protein L21-A	Q9UUC1	18.4	2	228.6	116.6	0.510061
Coiled-coil domain-containing protein 124 homolog	O94389	24.1	3	209.9	105.9	0.504526
Ubiquitin-40S ribosomal protein S27a	P0C016	17.2	7	250.9	126	0.502192
Probable asparagine synthetase [glutamine-hydrolyzing]	P78753	63.2	3	215.9	108.4	0.502084
Probable ATP-citrate synthase subunit 1	Q9P7W3	67.2	2	87.9	44.1	0.501706
Uncharacterized peptidase C22G7.01c	Q09795	66.6	2	259.3	129.8	0.500578
40S ribosomal protein S14-B	P0CT57	14.7	4	233.9	116.4	0.497649
Pyruvate kinase	Q10208	55.5	6	255.2	126.8	0.496865
Bifunctional purine biosynthesis protein ade10	O74928	64.1	2	247	122.7	0.496761
Probable methionine--tRNA ligase, cytoplasmic	Q9UUF2	88.8	3	214.5	106.5	0.496503
ATP-dependent RNA helicase dbp2	P24782	61.5	2	254.6	124.6	0.489395
Alcohol dehydrogenase	P00332	37.4	7	260.6	125.6	0.481965
40S ribosomal protein S13	P28189	16.9	2	236.4	113.9	0.48181
Heat shock 70 kDa protein, mitochondrial	P22774	72.9	2	236.9	114.1	0.481638
H/ACA ribonucleoprotein complex subunit 2	Q9P7H0	17.2	2	221.2	106.4	0.481013
Uncharacterized protein C162.02c	O74419	109.8	2	226.6	108.9	0.480583
Glucose-6-phosphate isomerase	P78917	60.8	2	252.8	121.3	0.479826
Putative leucine--tRNA ligase, cytoplasmic	Q10490	126.4	2	262.9	125.2	0.476227
Lysine--tRNA ligase, cytoplasmic	Q9UUE6	67.5	5	234.5	111	0.473348
60S ribosomal protein L42	Q9UTI8	12.2	2	236	111.5	0.472458
rRNA 2'-O-methyltransferase fibrillarin	P35551	32	2	243.4	114.7	0.471241
Hexokinase-2	P50521	50.9	2	263.4	121.7	0.462035
Valine--tRNA ligase	O75005	111.2	7	241.3	110.6	0.458351
Eukaryotic translation initiation factor 3 subunit D	O94236	62.6	6	260.4	119.3	0.458141
40S ribosomal protein S7	Q10101	21.9	2	265.8	121.6	0.457487
Inosine-5'-monophosphate dehydrogenase	O14344	57	2	255.8	116	0.453479
Aspartate--tRNA ligase, cytoplasmic	O74407	66.6	5	240.5	108.1	0.44948
40S ribosomal protein S17-A	O42984	15.5	3	256.9	115.4	0.449202
Putative coatomer subunit alpha	Q96WV5	136.3	2	251.8	112.5	0.446783
Enolase 1-1	P40370	47.4	3	265.6	118.4	0.445783
40S ribosomal protein S4-A	P87158	29.7	3	268.6	119.7	0.445644
Protein ura1	Q09794	248.2	5	250.9	110.7	0.441212
Probable phosphoribosylformylglycinamidine synthase	O14228	144.8	2	255.1	109.5	0.429243
Eukaryotic translation initiation factor 3 subunit A	O74760	107	6	272.2	116.5	0.427994
Sulfate adenylyltransferase	P78937	54.7	3	252.2	107.6	0.426646
Isoleucine--tRNA ligase, cytoplasmic	O13651	122.8	2	267	113.5	0.425094
Probable UTP--glucose-1-phosphate uridylyltransferase	P78811	56.4	2	259.9	110.3	0.424394
Eukaryotic translation initiation factor 3 subunit B	Q10425	84	3	251.7	106.6	0.42352
60S ribosomal protein L19-B	O42699	22.7	2	221	93.3	0.422172
Fatty acid synthase subunit beta	Q9UUG0	230.4	7	258.1	108.7	0.421155
Uncharacterized ABC transporter ATP-binding protein C16H5.08c	O42943	69.2	2	255.6	107.4	0.420188
S-adenosylmethionine synthase	O60198	41.8	6	258.1	108.2	0.419217
60S ribosomal protein L12-A	P0CT83	17.7	2	272.1	113.4	0.416759
Saccharopine dehydrogenase [NAD(+), L-lysine-forming]	Q09694	41.4	3	233.1	96.3	0.413127
Carbamoyl-phosphate synthase arginine-specific large chain	O94313	127.4	2	261.8	107.5	0.410619
Inorganic pyrophosphatase	P19117	32.4	3	259.2	105.6	0.407407
Putative ribosome biogenesis protein C8F11.04	Q9UT32	41.3	3	259.3	104.3	0.402237
Probable aminomethyltransferase, mitochondrial	O14110	42.4	2	252.9	101.2	0.400158
Probable glutamate--tRNA ligase, cytoplasmic	O13775	80.7	3	264.8	105.7	0.399169
Pyruvate carboxylase	Q9UUE1	130.8	18	262.5	104.7	0.398857
40S ribosomal protein S11-B	P0CT74	17.5	2	238	94.1	0.395378
Fatty acid synthase subunit alpha	Q10289	202	7	268.3	104.9	0.39098
60S ribosomal protein L13	O74175	23.5	2	272	106.3	0.390809
Probable RNA-binding protein sce3	O14369	42.5	2	257.9	100.6	0.390074
AdoMet-dependent rRNA methyltransferase spb1	O42832	90.8	2	258.9	100.3	0.387408
Fimbrin	O59945	68.6	2	247.8	95.6	0.385795
60S ribosomal protein L16-B	O42991	22.2	5	268.8	103.1	0.383557
Long-chain-fatty-acid--CoA ligase 1	O60135	75.9	2	280.1	104.7	0.373795
Putative glycine dehydrogenase (decarboxylating), mitochondrial	Q09785	114.2	2	261.9	97.2	0.371134
60S ribosomal protein L32-B	O42935	14.4	2	245.5	90.8	0.369857
Uncharacterized protein C20G4.08	O13892	119.2	2	270.5	99	0.365989
Tubulin alpha-1 chain	P04688	51.1	2	263.1	95.7	0.36374
Probable nucleolar GTP-binding protein 1	O94659	72.8	2	271.1	95.6	0.352637
mRNA export protein mlo3	Q09330	21.8	2	270.3	94.4	0.349242
Ribonucleoside-diphosphate reductase large chain	P36602	91.9	3	286.5	99.9	0.348691
Threonine--tRNA ligase, cytoplasmic	P87144	80.1	2	272.3	93.5	0.343371
RNA-binding protein rnc1	O74919	43.4	2	287.2	98.2	0.341922
Acetyl-CoA acetyltransferase	Q9UQW6	41	3	281.3	94.7	0.336651
Endoplasmic reticulum chaperone BiP	P36604	73.2	2	244.2	81.9	0.335381
Elongation factor 3	O94489	115.7	10	266.4	88.6	0.332583
Uncharacterized protein C622.14	O94601	35.5	2	293.2	96.8	0.33015
Probable transketolase	Q9URM2	75.1	6	279.4	91.7	0.328203
NADP-specific glutamate dehydrogenase	P78804	48.8	4	293.9	93.6	0.318476
60S ribosomal protein L2-C	P0CT72	27.1	5	281.7	88.2	0.313099
Eukaryotic translation initiation factor 3 subunit C	O14164	104.3	3	278.8	87.2	0.312769
Branched-chain-amino-acid aminotransferase, mitochondrial	O14370	47.8	2	264.2	78.8	0.298259
Probable rRNA-processing protein ebp2	O13802	37.8	2	287.1	83.1	0.289446
Glyceraldehyde-3-phosphate dehydrogenase 1	P78958	35.8	10	301.3	82.3	0.27315
60S ribosomal protein L1-B	O74836	23.9	2	252.2	67.9	0.269231
ATP synthase subunit alpha, mitochondrial	P24487	58.6	2	267.8	71.2	0.26587
60S ribosomal protein L28-A	P36585	16.6	2	202.8	53.9	0.265779
40S ribosomal protein S6-A	P05752	27.5	5	245.7	64.2	0.261294
60S ribosomal protein L18-A	Q10192	21.2	2	243.4	62.2	0.255546
Sulfide:quinone oxidoreductase, mitochondrial	O94284	51.5	6	295.8	70.9	0.239689
Probable ketol-acid reductoisomerase, mitochondrial	P78827	45.2	7	290.5	68.6	0.236145
60S ribosomal protein L5-B	O74306	33.5	2	308.2	71.8	0.232966
40S ribosomal protein S15-B	Q9UTQ6	17.6	2	283.7	61.2	0.215721
Uncharacterized protein C16A3.08c	O42914	30.9	4	314.2	67.7	0.215468
40S ribosomal protein S23-A	P0CT75	15.6	2	270.2	56.2	0.207994
Probable mitochondrial import receptor subunit tom70	O14217	69.5	2	327.4	66.6	0.203421
60S ribosomal protein L4-A	P35679	39.7	2	270.1	46.4	0.171788
60S ribosomal protein L24-B	O74884	16.9	2	317.9	53.5	0.168292
40S ribosomal protein S24-A	O13784	15.5	2	235.9	37.4	0.158542
40S ribosomal protein S1-B	O94438	28.5	6	313.9	45	0.143358

### Sheet: Non-depleted_vs_BP_only_control
Comparison of proteins in the non- immune depleted control and biotinylated samples (pef1-APEX2-3V5 cells).
				TMT abundance pef-APEX2-3V5 cells (Non- Immune-depeleted)
Protein	UniprotKB Accession ID	MW (kDa)	Unique peptied	Control (BP only)	Sample (BP+H2O2)	TMT Ratio Sample/ Control
40S ribosomal protein S3	O60128	27.5	2	1.2	87.4	72.8333
Eukaryotic translation initiation factor 3 subunit A	O74760	107	6	4.6	272.2	59.1739
Actin	P10989	41.7	7	4	232.1	58.025
Eukaryotic translation initiation factor 4 gamma	Q10475	153.9	6	3.4	191.6	56.3529
Probable mitochondrial import receptor subunit tom70	O14217	69.5	2	6.1	327.4	53.6721
DNA damage checkpoint protein rad24	P42656	30.1	2	4.2	223.2	53.1429
Uncharacterized peptidase C22G7.01c	Q09795	66.6	2	5	259.3	51.86
40S ribosomal protein S4-A	P87158	29.7	3	5.7	268.6	47.1228
Peroxiredoxin tpx1	O74887	21.2	3	4.9	228.5	46.6327
Uncharacterized protein C1604.12	O94378	93.2	2	5.3	240.6	45.3962
Heat shock protein 70 homolog C57A7.12	P87142	61.2	2	3.9	176.4	45.2308
Probable serine hydroxymethyltransferase, cytosolic	O13972	51.8	2	5.6	253.1	45.1964
Ribonucleoside-diphosphate reductase large chain	P36602	91.9	3	6.8	286.5	42.1324
Uncharacterized protein C622.14	O94601	35.5	2	7.1	293.2	41.2958
Cell division cycle protein 48	Q9P3A7	90.1	3	6	245.7	40.95
6-phosphogluconate dehydrogenase, decarboxylating	P78812	53.6	5	5.5	211	38.3636
Glucose-6-phosphate isomerase	P78917	60.8	2	6.8	252.8	37.1765
Elongation factor 1-beta	O74173	23.5	2	4.8	175.8	36.625
Putative D-3-phosphoglycerate dehydrogenase	P87228	50.9	6	6.5	235.8	36.2769
Fructose-bisphosphate aldolase	P36580	39.5	5	6.8	236.7	34.8088
Protein lsd90	A9ZLL8	82.3	7	5.8	200.2	34.5172
40S ribosomal protein S7	Q10101	21.9	2	7.8	265.8	34.0769
Aconitate hydratase, mitochondrial	O13966	86.1	2	7.2	233.6	32.4444
NADP-specific glutamate dehydrogenase	P78804	48.8	4	9.2	293.9	31.9457
4-amino-5-hydroxymethyl-2-methylpyrimidine phosphate synthase	P36597	38.9	6	6.5	205.1	31.5538
60S ribosomal protein L10-A	Q09127	25.4	2	7.7	237	30.7792
Tryptophan synthase	O13831	75.4	5	8	244.5	30.5625
60S ribosomal protein L5-B	O74306	33.5	2	10.2	308.2	30.2157
Glyceraldehyde-3-phosphate dehydrogenase 1	P78958	35.8	10	10	301.3	30.13
Putative leucine--tRNA ligase, cytoplasmic	Q10490	126.4	2	8.8	262.9	29.875
Enolase 1-1	P40370	47.4	3	8.9	265.6	29.8427
60S ribosomal protein L12-A	P0CT83	17.7	2	9.2	272.1	29.5761
Polyadenylate-binding protein, cytoplasmic and nuclear	P31209	71.5	7	8.5	247.8	29.1529
Alcohol dehydrogenase	P00332	37.4	7	9.1	260.6	28.6374
Meiotically up-regulated protein C8C9.04	O14273	67	2	1.6	44.5	27.8125
Eukaryotic peptide chain release factor GTP-binding subunit	O74718	72.5	2	9.2	252.6	27.4565
Hexokinase-2	P50521	50.9	2	9.8	263.4	26.8776
ATP-dependent 6-phosphofructokinase	O42938	102.5	9	7.3	193.3	26.4795
Peroxisomal membrane associated protein 20	O14313	16.7	2	9.1	230	25.2747
Triosephosphate isomerase	P07669	27.2	5	8.6	217.3	25.2674
Pyruvate kinase	Q10208	55.5	6	10.2	255.2	25.0196
60S ribosomal protein L24-B	O74884	16.9	2	12.8	317.9	24.8359
DNA-directed RNA polymerase I subunit rpa34	Q9USZ4	28	3	7.5	183.6	24.48
Heat shock protein 90 homolog	P41887	80.5	17	10.1	242.5	24.0099
Putative glutamate synthase [NADPH]	Q9C102	232.7	4	11	253.7	23.0636
NAD-dependent malic enzyme	P40375	62.5	5	10.6	244.2	23.0377
Isoleucine--tRNA ligase, cytoplasmic	O13651	122.8	2	11.7	267	22.8205
ATP-dependent RNA helicase dbp2	P24782	61.5	2	11.2	254.6	22.7321
RNA-binding protein rnc1	O74919	43.4	2	12.8	287.2	22.4375
Saccharopine dehydrogenase [NADP(+), L-glutamate-forming]	O59711	49.9	3	10.3	229.1	22.2427
GTP-binding nuclear protein spi1	P28748	24.5	2	9.4	208	22.1277
Ribosome-associated molecular chaperone sks2	Q10284	67.2	6	10.1	223.1	22.0891
Uncharacterized protein C16A3.08c	O42914	30.9	4	14.3	314.2	21.972
Uncharacterized ABC transporter ATP-binding protein C825.01	Q9USH9	92.6	12	3.3	72.1	21.8485
Probable 5-methyltetrahydropteroyltriglutamate--homocysteine methyltransferase	Q9UT19	85.3	11	10.4	224.5	21.5865
Putative aldehyde dehydrogenase-like protein C9E9.09c	O14293	54.7	4	10.3	222.3	21.5825
Nucleolar protein 58	Q9P7S7	55.7	9	4.4	94.4	21.4545
Probable pyridoxal 5'-phosphate synthase subunit PDX1	O14027	31.4	2	10.9	231	21.1927
Putative ribosome biogenesis protein C8F11.04	Q9UT32	41.3	3	12.3	259.3	21.0813
Long-chain-fatty-acid--CoA ligase 1	O60135	75.9	2	13.3	280.1	21.0602
Uncharacterized protein C162.02c	O74419	109.8	2	10.9	226.6	20.789
Bifunctional purine biosynthetic protein ADE1	P20772	85.2	3	11.8	245.3	20.7881
ATP-dependent RNA helicase ded1	O13370	69.7	6	10.2	208.2	20.4118
Nucleolar protein 56	O94514	55.4	2	3.2	65	20.3125
Probable transketolase	Q9URM2	75.1	6	13.9	279.4	20.1007
Uracil-regulated protein 1	Q9US41	49	8	8	159.7	19.9625
Ubiquitin-40S ribosomal protein S27a	P0C016	17.2	7	12.9	250.9	19.4496
Glycerol-3-phosphate dehydrogenase [NAD(+)] 1	P21696	42	2	7.6	145.8	19.1842
Fatty acid synthase subunit alpha	Q10289	202	7	14.2	268.3	18.8944
Probable heat shock protein ssa2	O59855	70.2	16	10.2	190.6	18.6863
Thiamine thiazole synthase	P40998	35.3	4	12.2	224.3	18.3852
Pyridoxal reductase	O14295	36.8	2	8.3	152.4	18.3614
Eukaryotic translation initiation factor 3 subunit D	O94236	62.6	6	14.2	260.4	18.338
Uncharacterized protein C23H3.15c	P78890	34.7	4	11.8	209.3	17.7373
Acetyl-CoA acetyltransferase	Q9UQW6	41	3	16	281.3	17.5813
Pre-mRNA-splicing factor srp2	P78814	42.5	3	9.8	170.7	17.4184
Uncharacterized RNA-binding protein C1827.05c	O74978	31.4	4	6.4	111.1	17.3594
60S ribosomal protein L20-A	P0CT68	20.6	3	10.6	178.2	16.8113
Bifunctional purine biosynthesis protein ade10	O74928	64.1	2	15.2	247	16.25
Elongation factor 2	O14460	93.2	5	13.7	219.3	16.0073
Probable UTP--glucose-1-phosphate uridylyltransferase	P78811	56.4	2	16.3	259.9	15.9448
Heat shock protein homolog pss1	O59838	80.3	7	14.5	229.7	15.8414
40S ribosomal protein S17-A	O42984	15.5	3	16.4	256.9	15.6646
60S ribosomal protein L13	O74175	23.5	2	17.5	272	15.5429
40S ribosomal protein S27	O74330	9.2	2	14.4	219.1	15.2153
Thioredoxin-1	O14463	11.3	2	9.7	146.6	15.1134
Protein gar2	P41891	53	8	6.8	101.2	14.8824
40S ribosomal protein S2	O74892	27.6	6	15.1	223.8	14.8212
Eukaryotic translation initiation factor 2 subunit gamma	Q09130	48.8	2	15	220.6	14.7067
60S ribosomal protein L2-C	P0CT72	27.1	5	19.3	281.7	14.5959
Pyruvate carboxylase	Q9UUE1	130.8	18	18	262.5	14.5833
Protein mmf1, mitochondrial	O43003	17.5	2	16.9	235.7	13.9467
60S ribosomal protein L16-B	O42991	22.2	5	19.6	268.8	13.7143
ENTH domain-containing protein C794.11c	P78813	51.7	2	14.1	189.8	13.461
ATP-dependent RNA helicase eIF4A	P47943	44.4	4	10.2	136.4	13.3725
Mitochondrial protein import protein mas5	O74752	44.8	3	16.2	215.2	13.284
Aspartate--tRNA ligase, cytoplasmic	O74407	66.6	5	18.2	240.5	13.2143
GTP-binding protein ypt1	P11620	22.8	3	17	220.5	12.9706
Probable glutamate--tRNA ligase, cytoplasmic	O13775	80.7	3	20.5	264.8	12.9171
Eukaryotic translation initiation factor 3 subunit B	Q10425	84	3	19.6	251.7	12.8418
Phosphoglycerate kinase	O60101	43.9	7	16	204.2	12.7625
60S ribosomal protein L15-A	O74895	23.8	5	18.9	240.3	12.7143
Uncharacterized protein C20G4.08	O13892	119.2	2	21.3	270.5	12.6995
H/ACA ribonucleoprotein complex subunit 4	O14007	53.1	5	5.8	73.5	12.6724
Sulfide:quinone oxidoreductase, mitochondrial	O94284	51.5	6	23.4	295.8	12.641
Eukaryotic translation initiation factor 3 subunit C	O14164	104.3	3	22.1	278.8	12.6154
Probable phosphoribosylformylglycinamidine synthase	O14228	144.8	2	20.3	255.1	12.5665
Inosine-5'-monophosphate dehydrogenase	O14344	57	2	20.5	255.8	12.478
Carbamoyl-phosphate synthase arginine-specific large chain	O94313	127.4	2	21	261.8	12.4667
Eukaryotic translation initiation factor 3 subunit G	P78795	31.5	3	18.4	229	12.4457
Threonine--tRNA ligase, cytoplasmic	P87144	80.1	2	22.3	272.3	12.2108
Probable rRNA-processing protein ebp2	O13802	37.8	2	23.6	287.1	12.1653
Putative coatomer subunit alpha	Q96WV5	136.3	2	20.7	251.8	12.1643
Tubulin alpha-1 chain	P04688	51.1	2	21.8	263.1	12.0688
Fatty acid synthase subunit beta	Q9UUG0	230.4	7	21.7	258.1	11.894
Putative glycine dehydrogenase (decarboxylating), mitochondrial	Q09785	114.2	2	22.1	261.9	11.8507
C-1-tetrahydrofolate synthase, cytoplasmic	Q8WZJ7	101.1	6	18	210.8	11.7111
Sulfate adenylyltransferase	P78937	54.7	3	21.6	252.2	11.6759
Probable asparagine synthetase [glutamine-hydrolyzing]	P78753	63.2	3	18.7	215.9	11.5455
Elongation factor 1-alpha-A	P0CT53	49.6	6	12.5	144.2	11.536
Uncharacterized protein C63.14	Q9Y7U0	131	3	16	184.4	11.525
Probable ATP-citrate synthase subunit 2	O13907	53.9	2	19	218.2	11.4842
Hydroxymethylglutaryl-CoA synthase	P54874	49.2	2	18.7	212.8	11.3797
40S ribosomal protein S14-B	P0CT57	14.7	4	20.6	233.9	11.3544
Putative dihydroxy-acid dehydratase, mitochondrial	Q10318	63.9	2	20.2	228.7	11.3218
Probable aminomethyltransferase, mitochondrial	O14110	42.4	2	22.4	252.9	11.2902
Protein pxr1	Q9URX9	31.9	3	7.2	80.9	11.2361
Probable nucleolar GTP-binding protein 1	O94659	72.8	2	24.3	271.1	11.1564
Protein ura1	Q09794	248.2	5	22.7	250.9	11.0529
Uncharacterized ABC transporter ATP-binding protein C16H5.08c	O42943	69.2	2	23.8	255.6	10.7395
Inorganic pyrophosphatase	P19117	32.4	3	24.3	259.2	10.6667
40S ribosomal protein S18-B	P0CT67	17.4	2	19.4	206	10.6186
60S ribosomal protein L3-B	P36584	43.8	6	21.8	229.9	10.5459
Tubulin beta chain	P05219	49.4	2	18.5	194.5	10.5135
S-adenosylmethionine synthase	O60198	41.8	6	24.8	258.1	10.4073
Adenosylhomocysteinase	O13639	47.4	4	18.9	194.9	10.3122
FK506-binding protein 39 kDa	O74191	39.3	3	20	205.6	10.28
Heat shock 70 kDa protein, mitochondrial	P22774	72.9	2	23.5	236.9	10.0809
Eukaryotic translation initiation factor 5B	Q10251	119.9	6	15.3	152.4	9.96078
rRNA 2'-O-methyltransferase fibrillarin	P35551	32	2	25.2	243.4	9.65873
mRNA export protein mlo3	Q09330	21.8	2	28.5	270.3	9.48421
60S ribosomal protein L9-A	Q10232	21.5	2	23	217.4	9.45217
Probable ketol-acid reductoisomerase, mitochondrial	P78827	45.2	7	30.9	290.5	9.40129
40S ribosomal protein S11-B	P0CT74	17.5	2	25.9	238	9.18919
Plasma membrane ATPase 1	P09627	99.8	2	19	170.9	8.99474
40S ribosomal protein S1-B	O94438	28.5	6	35.3	313.9	8.89235
Elongation factor 3	O94489	115.7	10	30.5	266.4	8.73443
40S ribosomal protein S13	P28189	16.9	2	27.5	236.4	8.59636
60S ribosomal protein L42	Q9UTI8	12.2	2	28.4	236	8.30986
Peptidyl-prolyl cis-trans isomerase	P18253	17.4	3	24.2	200.4	8.28099
AdoMet-dependent rRNA methyltransferase spb1	O42832	90.8	2	31.4	258.9	8.24522
60S ribosomal protein L21-A	Q9UUC1	18.4	2	29	228.6	7.88276
Carbonic anhydrase	O94255	37	2	29.2	225.6	7.72603
Elongation factor 1-gamma	P40921	45.8	6	27.8	212.6	7.64748
Lysine--tRNA ligase, cytoplasmic	Q9UUE6	67.5	5	30.8	234.5	7.61364
Probable RNA-binding protein sce3	O14369	42.5	2	33.9	257.9	7.60767
Valine--tRNA ligase	O75005	111.2	7	31.8	241.3	7.58805
H/ACA ribonucleoprotein complex subunit 2	Q9P7H0	17.2	2	30	221.2	7.37333
ATP-dependent RNA helicase dbp3	Q10202	63.9	12	15.4	108.7	7.05844
40S ribosomal protein S15-B	Q9UTQ6	17.6	2	41.3	283.7	6.86925
Acetyl-CoA carboxylase	P78820	256.7	22	16.2	110.3	6.80864
Branched-chain-amino-acid aminotransferase, mitochondrial	O14370	47.8	2	40.9	264.2	6.45966
Uncharacterized protein tam10	G2TRQ9	19.1	2	14.7	91.8	6.2449
Protein phosphatase 2C homolog 3	Q09173	44.8	2	33.7	209.9	6.22849
Fimbrin	O59945	68.6	2	41.4	247.8	5.98551
tRNA-aminoacylation cofactor arc1	Q9P6K7	50.6	7	19.8	114.5	5.78283
Saccharopine dehydrogenase [NAD(+), L-lysine-forming]	Q09694	41.4	3	40.5	233.1	5.75556
Uncharacterized protein C13E7.07	Q9P6R3	31	2	25.9	145.9	5.6332
Probable methionine--tRNA ligase, cytoplasmic	Q9UUF2	88.8	3	38.5	214.5	5.57143
Probable pyruvate decarboxylase C1F8.07c	Q92345	61.7	6	20.8	112.4	5.40385
Endoplasmic reticulum chaperone BiP	P36604	73.2	2	47	244.2	5.19574
60S ribosomal protein L32-B	O42935	14.4	2	48.6	245.5	5.05144
ATP synthase subunit alpha, mitochondrial	P24487	58.6	2	53.3	267.8	5.02439
Protein transport protein sec31	O13637	132.4	2	40.1	192	4.78803
Coiled-coil domain-containing protein 124 homolog	O94389	24.1	3	46.4	209.9	4.52371
40S ribosomal protein S23-A	P0CT75	15.6	2	61.7	270.2	4.37925
40S ribosomal protein S9-A	Q09757	22.1	3	40.3	171.5	4.25558
60S ribosomal protein L4-A	P35679	39.7	2	64.5	270.1	4.1876
60S ribosomal protein L1-B	O74836	23.9	2	64.7	252.2	3.89799
Probable ATP-citrate synthase subunit 1	Q9P7W3	67.2	2	23.1	87.9	3.80519
Ornithine aminotransferase car2	Q9P7L5	48.2	3	40.4	150.9	3.73515
40S ribosomal protein S6-A	P05752	27.5	5	67.5	245.7	3.64
3-isopropylmalate dehydratase	O14289	82.7	2	46.1	158.1	3.4295
60S ribosomal protein L18-A	Q10192	21.2	2	71.8	243.4	3.38997
60S ribosomal protein L19-B	O42699	22.7	2	67.1	221	3.29359
40S ribosomal protein S24-A	O13784	15.5	2	115.5	235.9	2.04242
60S ribosomal protein L28-A	P36585	16.6	2	103.1	202.8	1.96702

### Sheet: Depleted_vs_BP_only_control
Comparison of proteins in the anti-myc depleted control and biotinylated samples (cut6-13MYC pyr1-13MYC pef1-APEX2-3V5 cells).
				TMT abundance (anti-MYC depeleted)			Note:
Protein	UniprotKB Accession ID	MW (kDa)	Unique peptied	Control (BP only)	Sample (BP+H2O2)	TMT Ratio Sample/ Control	TMT: tandem mass tags
Probable mitochondrial import receptor subunit tom70	O14217	69.5	2	0	66.6	Apex only
Peroxiredoxin tpx1	O74887	21.2	3	1.6	165	103.125
Elongation factor 1-beta	O74173	23.5	2	2.5	216.9	86.76
Eukaryotic translation initiation factor 4 gamma	Q10475	153.9	6	3.5	201.5	57.5714
Long-chain-fatty-acid--CoA ligase 1	O60135	75.9	2	1.9	104.7	55.1053
RNA-binding protein rnc1	O74919	43.4	2	1.8	98.2	54.5556
40S ribosomal protein S3	O60128	27.5	2	6.2	305.3	49.2419
6-phosphogluconate dehydrogenase, decarboxylating	P78812	53.6	5	3.8	179.7	47.2895
Probable serine hydroxymethyltransferase, cytosolic	O13972	51.8	2	3.1	138.2	44.5806
Putative leucine--tRNA ligase, cytoplasmic	Q10490	126.4	2	3.1	125.2	40.3871
Putative glutamate synthase [NADPH]	Q9C102	232.7	4	3.8	131.6	34.6316
Uncharacterized protein C622.14	O94601	35.5	2	2.9	96.8	33.3793
ATP-dependent 6-phosphofructokinase	O42938	102.5	9	6.5	192.9	29.6769
Aconitate hydratase, mitochondrial	O13966	86.1	2	5.2	154	29.6154
NADP-specific glutamate dehydrogenase	P78804	48.8	4	3.2	93.6	29.25
Uncharacterized protein C1604.12	O94378	93.2	2	5.1	149	29.2157
Putative D-3-phosphoglycerate dehydrogenase	P87228	50.9	6	5.3	152.4	28.7547
Alcohol dehydrogenase	P00332	37.4	7	4.6	125.6	27.3043
4-amino-5-hydroxymethyl-2-methylpyrimidine phosphate synthase	P36597	38.9	6	7	181.4	25.9143
40S ribosomal protein S7	Q10101	21.9	2	4.8	121.6	25.3333
60S ribosomal protein L13	O74175	23.5	2	4.2	106.3	25.3095
Saccharopine dehydrogenase [NADP(+), L-glutamate-forming]	O59711	49.9	3	6.3	154.3	24.4921
Polyadenylate-binding protein, cytoplasmic and nuclear	P31209	71.5	7	5.7	137.9	24.193
60S ribosomal protein L10-A	Q09127	25.4	2	6.2	149.1	24.0484
Hexokinase-2	P50521	50.9	2	5.1	121.7	23.8627
Putative aldehyde dehydrogenase-like protein C9E9.09c	O14293	54.7	4	6.9	160.5	23.2609
Probable 5-methyltetrahydropteroyltriglutamate--homocysteine methyltransferase	Q9UT19	85.3	11	6.9	158.2	22.9275
Tryptophan synthase	O13831	75.4	5	6.2	141.3	22.7903
Fructose-bisphosphate aldolase	P36580	39.5	5	6.9	149.7	21.6957
Uncharacterized peptidase C22G7.01c	Q09795	66.6	2	6	129.8	21.6333
60S ribosomal protein L12-A	P0CT83	17.7	2	5.3	113.4	21.3962
NAD-dependent malic enzyme	P40375	62.5	5	6.5	138.6	21.3231
Mitochondrial protein import protein mas5	O74752	44.8	3	7.6	161	21.1842
Pre-mRNA-splicing factor srp2	P78814	42.5	3	10	209.5	20.95
Actin	P10989	41.7	7	7.5	156.4	20.8533
Protein lsd90	A9ZLL8	82.3	7	9	185.1	20.5667
40S ribosomal protein S4-A	P87158	29.7	3	6	119.7	19.95
Tubulin beta chain	P05219	49.4	2	9	178	19.7778
Eukaryotic translation initiation factor 3 subunit D	O94236	62.6	6	6.1	119.3	19.5574
ATP-dependent RNA helicase eIF4A	P47943	44.4	4	12.4	241	19.4355
Heat shock protein 70 homolog C57A7.12	P87142	61.2	2	11.1	208.6	18.7928
Eukaryotic peptide chain release factor GTP-binding subunit	O74718	72.5	2	7.1	131.1	18.4648
Uncharacterized protein C16A3.08c	O42914	30.9	4	3.8	67.7	17.8158
Eukaryotic translation initiation factor 3 subunit A	O74760	107	6	6.7	116.5	17.3881
ATP-dependent RNA helicase ded1	O13370	69.7	6	10	171.6	17.16
Enolase 1-1	P40370	47.4	3	7.1	118.4	16.6761
Glycerol-3-phosphate dehydrogenase [NAD(+)] 1	P21696	42	2	14.1	232.5	16.4894
Pyruvate kinase	Q10208	55.5	6	7.8	126.8	16.2564
Probable pyridoxal 5'-phosphate synthase subunit PDX1	O14027	31.4	2	9.3	148.9	16.0108
DNA damage checkpoint protein rad24	P42656	30.1	2	10.4	162.3	15.6058
Thioredoxin-1	O14463	11.3	2	14.9	228.9	15.3624
Cell division cycle protein 48	Q9P3A7	90.1	3	9.1	139.1	15.2857
Inosine-5'-monophosphate dehydrogenase	O14344	57	2	7.7	116	15.0649
Ribonucleoside-diphosphate reductase large chain	P36602	91.9	3	6.8	99.9	14.6912
Isoleucine--tRNA ligase, cytoplasmic	O13651	122.8	2	7.8	113.5	14.5513
Probable pyruvate decarboxylase C1F8.07c	Q92345	61.7	6	17.3	249.5	14.422
Heat shock protein 90 homolog	P41887	80.5	17	9.6	137.8	14.3542
Bifunctional purine biosynthetic protein ADE1	P20772	85.2	3	9.6	133.3	13.8854
mRNA export protein mlo3	Q09330	21.8	2	6.9	94.4	13.6812
Probable rRNA-processing protein ebp2	O13802	37.8	2	6.1	83.1	13.623
Probable RNA-binding protein sce3	O14369	42.5	2	7.6	100.6	13.2368
Probable heat shock protein ssa2	O59855	70.2	16	14.2	185	13.0282
ATP-dependent RNA helicase dbp2	P24782	61.5	2	9.6	124.6	12.9792
Glyceraldehyde-3-phosphate dehydrogenase 1	P78958	35.8	10	6.4	82.3	12.8594
40S ribosomal protein S2	O74892	27.6	6	11.7	149.4	12.7692
Ubiquitin-40S ribosomal protein S27a	P0C016	17.2	7	10.2	126	12.3529
Elongation factor 1-alpha-A	P0CT53	49.6	6	18.4	224.8	12.2174
S-adenosylmethionine synthase	O60198	41.8	6	8.9	108.2	12.1573
60S ribosomal protein L16-B	O42991	22.2	5	8.5	103.1	12.1294
Thiamine thiazole synthase	P40998	35.3	4	12.5	151	12.08
Acetyl-CoA acetyltransferase	Q9UQW6	41	3	7.9	94.7	11.9873
Probable glutamate--tRNA ligase, cytoplasmic	O13775	80.7	3	9	105.7	11.7444
Plasma membrane ATPase 1	P09627	99.8	2	16.5	193.5	11.7273
Elongation factor 1-gamma	P40921	45.8	6	12.8	146.7	11.4609
ENTH domain-containing protein C794.11c	P78813	51.7	2	15.8	180.3	11.4114
Ribosome-associated molecular chaperone sks2	Q10284	67.2	6	13.5	153.2	11.3481
Carbamoyl-phosphate synthase arginine-specific large chain	O94313	127.4	2	9.7	107.5	11.0825
Uncharacterized protein C20G4.08	O13892	119.2	2	9.2	99	10.7609
AdoMet-dependent rRNA methyltransferase spb1	O42832	90.8	2	9.4	100.3	10.6702
Probable nucleolar GTP-binding protein 1	O94659	72.8	2	9	95.6	10.6222
Eukaryotic translation initiation factor 2 subunit gamma	Q09130	48.8	2	14.4	150	10.4167
Protein mmf1, mitochondrial	O43003	17.5	2	13.1	134.3	10.2519
40S ribosomal protein S17-A	O42984	15.5	3	11.3	115.4	10.2124
Elongation factor 2	O14460	93.2	5	14.9	152.1	10.2081
Inorganic pyrophosphatase	P19117	32.4	3	10.9	105.6	9.68807
Fatty acid synthase subunit beta	Q9UUG0	230.4	7	11.5	108.7	9.45217
ATP synthase subunit alpha, mitochondrial	P24487	58.6	2	7.6	71.2	9.36842
Uncharacterized protein C23H3.15c	P78890	34.7	4	17.3	161.6	9.34104
Uracil-regulated protein 1	Q9US41	49	8	23.9	208.4	8.71967
60S ribosomal protein L20-A	P0CT68	20.6	3	21.8	189.4	8.68807
Carbonic anhydrase	O94255	37	2	15.4	129.7	8.42208
40S ribosomal protein S27	O74330	9.2	2	17.8	148.7	8.35393
FK506-binding protein 39 kDa	O74191	39.3	3	18.7	155.8	8.33155
Fatty acid synthase subunit alpha	Q10289	202	7	12.6	104.9	8.3254
Eukaryotic translation initiation factor 3 subunit G	P78795	31.5	3	16.5	136.1	8.24848
60S ribosomal protein L2-C	P0CT72	27.1	5	10.7	88.2	8.24299
Probable UTP--glucose-1-phosphate uridylyltransferase	P78811	56.4	2	13.4	110.3	8.23134
Uncharacterized ABC transporter ATP-binding protein C16H5.08c	O42943	69.2	2	13.2	107.4	8.13636
Bifunctional purine biosynthesis protein ade10	O74928	64.1	2	15.1	122.7	8.12583
Threonine--tRNA ligase, cytoplasmic	P87144	80.1	2	11.9	93.5	7.85714
Adenosylhomocysteinase	O13639	47.4	4	21.2	165	7.78302
60S ribosomal protein L15-A	O74895	23.8	5	16.1	124.7	7.74534
40S ribosomal protein S1-B	O94438	28.5	6	5.9	45	7.62712
Putative coatomer subunit alpha	Q96WV5	136.3	2	14.9	112.5	7.55034
GTP-binding nuclear protein spi1	P28748	24.5	2	21.8	160.7	7.37156
60S ribosomal protein L5-B	O74306	33.5	2	9.8	71.8	7.32653
Probable phosphoribosylformylglycinamidine synthase	O14228	144.8	2	15	109.5	7.3
Eukaryotic translation initiation factor 3 subunit C	O14164	104.3	3	12	87.2	7.26667
Sulfide:quinone oxidoreductase, mitochondrial	O94284	51.5	6	9.9	70.9	7.16162
Pyruvate carboxylase	Q9UUE1	130.8	18	14.8	104.7	7.07432
Protein ura1	Q09794	248.2	5	15.8	110.7	7.00633
GTP-binding protein ypt1	P11620	22.8	3	20.6	141.9	6.88835
rRNA 2'-O-methyltransferase fibrillarin	P35551	32	2	16.7	114.7	6.86826
Probable ketol-acid reductoisomerase, mitochondrial	P78827	45.2	7	10.1	68.6	6.79208
Valine--tRNA ligase	O75005	111.2	7	16.3	110.6	6.78528
Peptidyl-prolyl cis-trans isomerase	P18253	17.4	3	23.4	152	6.49573
60S ribosomal protein L3-B	P36584	43.8	6	20.1	128.2	6.37811
Phosphoglycerate kinase	O60101	43.9	7	24.4	155.4	6.36885
Glucose-6-phosphate isomerase	P78917	60.8	2	19.1	121.3	6.35079
Fimbrin	O59945	68.6	2	15.3	95.6	6.24837
Probable transketolase	Q9URM2	75.1	6	15	91.7	6.11333
Elongation factor 3	O94489	115.7	10	14.6	88.6	6.06849
60S ribosomal protein L32-B	O42935	14.4	2	15	90.8	6.05333
Protein phosphatase 2C homolog 3	Q09173	44.8	2	22.5	133.9	5.95111
Uncharacterized ABC transporter ATP-binding protein C825.01	Q9USH9	92.6	12	47.1	277.6	5.89384
Heat shock protein homolog pss1	O59838	80.3	7	22.8	133	5.83333
Sulfate adenylyltransferase	P78937	54.7	3	18.6	107.6	5.78495
40S ribosomal protein S18-B	P0CT67	17.4	2	25.9	148.7	5.74131
Protein transport protein sec31	O13637	132.4	2	26.9	141	5.24164
Putative glycine dehydrogenase (decarboxylating), mitochondrial	Q09785	114.2	2	18.8	97.2	5.17021
Probable ATP-citrate synthase subunit 2	O13907	53.9	2	26.5	136.4	5.14717
40S ribosomal protein S13	P28189	16.9	2	22.2	113.9	5.13063
60S ribosomal protein L19-B	O42699	22.7	2	18.6	93.3	5.01613
Tubulin alpha-1 chain	P04688	51.1	2	19.4	95.7	4.93299
Branched-chain-amino-acid aminotransferase, mitochondrial	O14370	47.8	2	16	78.8	4.925
Uncharacterized protein tam10	G2TRQ9	19.1	2	49.6	243.9	4.91734
Triosephosphate isomerase	P07669	27.2	5	29.8	144.4	4.84564
Eukaryotic translation initiation factor 3 subunit B	Q10425	84	3	22	106.6	4.84545
Protein gar2	P41891	53	8	50.1	241.9	4.82834
40S ribosomal protein S23-A	P0CT75	15.6	2	11.9	56.2	4.72269
Lysine--tRNA ligase, cytoplasmic	Q9UUE6	67.5	5	23.7	111	4.68354
60S ribosomal protein L42	Q9UTI8	12.2	2	24.1	111.5	4.62656
Uncharacterized RNA-binding protein C1827.05c	O74978	31.4	4	51	231.5	4.53922
60S ribosomal protein L21-A	Q9UUC1	18.4	2	25.8	116.6	4.51938
Heat shock 70 kDa protein, mitochondrial	P22774	72.9	2	25.5	114.1	4.47451
60S ribosomal protein L1-B	O74836	23.9	2	15.2	67.9	4.46711
40S ribosomal protein S15-B	Q9UTQ6	17.6	2	13.8	61.2	4.43478
Putative ribosome biogenesis protein C8F11.04	Q9UT32	41.3	3	24	104.3	4.34583
Putative dihydroxy-acid dehydratase, mitochondrial	Q10318	63.9	2	28.4	122.7	4.32042
Probable aminomethyltransferase, mitochondrial	O14110	42.4	2	23.6	101.2	4.28814
Uncharacterized protein C63.14	Q9Y7U0	131	3	39.4	160.1	4.06345
Nucleolar protein 58	Q9P7S7	55.7	9	59.6	241.7	4.05537
40S ribosomal protein S14-B	P0CT57	14.7	4	29.1	116.4	4
H/ACA ribonucleoprotein complex subunit 4	O14007	53.1	5	65.2	255.6	3.92025
C-1-tetrahydrofolate synthase, cytoplasmic	Q8WZJ7	101.1	6	35.1	136.1	3.87749
60S ribosomal protein L9-A	Q10232	21.5	2	34.3	125.3	3.65306
Pyridoxal reductase	O14295	36.8	2	51.6	187.7	3.6376
60S ribosomal protein L24-B	O74884	16.9	2	15.8	53.5	3.38608
40S ribosomal protein S24-A	O13784	15.5	2	11.2	37.4	3.33929
Aspartate--tRNA ligase, cytoplasmic	O74407	66.6	5	33.1	108.1	3.26586
Saccharopine dehydrogenase [NAD(+), L-lysine-forming]	Q09694	41.4	3	30	96.3	3.21
Hydroxymethylglutaryl-CoA synthase	P54874	49.2	2	40.5	128.1	3.16296
Endoplasmic reticulum chaperone BiP	P36604	73.2	2	26.9	81.9	3.04461
Peroxisomal membrane associated protein 20	O14313	16.7	2	41.3	119.6	2.89588
Meiotically up-regulated protein C8C9.04	O14273	67	2	91.8	262.1	2.85512
40S ribosomal protein S6-A	P05752	27.5	5	22.7	64.2	2.82819
Coiled-coil domain-containing protein 124 homolog	O94389	24.1	3	37.8	105.9	2.80159
60S ribosomal protein L18-A	Q10192	21.2	2	22.5	62.2	2.76444
Probable methionine--tRNA ligase, cytoplasmic	Q9UUF2	88.8	3	40.5	106.5	2.62963
H/ACA ribonucleoprotein complex subunit 2	Q9P7H0	17.2	2	42.5	106.4	2.50353
Eukaryotic translation initiation factor 5B	Q10251	119.9	6	66.5	165.8	2.49323
Uncharacterized protein C13E7.07	Q9P6R3	31	2	65.7	162.5	2.47336
60S ribosomal protein L4-A	P35679	39.7	2	19	46.4	2.44211
DNA-directed RNA polymerase I subunit rpa34	Q9USZ4	28	3	62.8	146	2.32484
ATP-dependent RNA helicase dbp3	Q10202	63.9	12	84.6	191.3	2.26123
40S ribosomal protein S11-B	P0CT74	17.5	2	42	94.1	2.24048
Acetyl-CoA carboxylase	P78820	256.7	22	85.8	187.7	2.18765
Ornithine aminotransferase car2	Q9P7L5	48.2	3	65.8	142.9	2.17173
40S ribosomal protein S9-A	Q09757	22.1	3	60.5	127.6	2.10909
3-isopropylmalate dehydratase	O14289	82.7	2	63.7	132.1	2.07378
Protein pxr1	Q9URX9	31.9	3	101.9	210	2.06084
Uncharacterized protein C162.02c	O74419	109.8	2	53.6	108.9	2.03172
Nucleolar protein 56	O94514	55.4	2	109.5	222.3	2.03014
Probable asparagine synthetase [glutamine-hydrolyzing]	P78753	63.2	3	57.1	108.4	1.89842
tRNA-aminoacylation cofactor arc1	Q9P6K7	50.6	7	96.7	169	1.74767
60S ribosomal protein L28-A	P36585	16.6	2	40.1	53.9	1.34414
Probable ATP-citrate synthase subunit 1	Q9P7W3	67.2	2	244.8	44.1	0.180147
						grey and blue shaded boxes
						are not inclued in the list of neighboring proteins
