## Supplemental Table 4 for "*In Vivo* Proximity Labeling Identifies a New Function for the Lifespan and Autophagy-regulating Kinase Pef1, an Ortholog of Human Cdk5"

### Sheet: Sheet1
Enrichment=the number of genes slimed into this category/ the expected number of genes under this category
Expected Gene Number = from Pombase. # of pombe genes with that GO process
	Analyzed on May 14, 2024			Exponentail (255 IDs)			Autophagic (177 IDs)
	GO Biological Process Name	Term	Expected Gene Number	Genes	Enrichment	Percentage	Genes2	Enrichment2	Percentage2
	nitrogen cycle metabolic process	GO:0071941	15	1	0.0666667	0.00392157	3	0.2	0.0169492
	amino acid metabolic process	GO:0006520	196	37	0.188776	0.145098	30	0.153061	0.169492
	nucleobase-containing small molecule metabolic process	GO:0055086	207	34	0.164251	0.133333	30	0.144928	0.169492
	generation of precursor metabolites and energy	GO:0006091	134	20	0.149254	0.0784314	19	0.141791	0.107345
	sulfur compound metabolic process	GO:0006790	99	17	0.171717	0.0666667	13	0.131313	0.0734463
	secondary metabolic process	GO:0019748	8	1	0.125	0.00392157	1	0.125	0.00564972
	actin cytoskeleton organization	GO:0030036	100	9	0.09	0.0352941	12	0.12	0.0677966
	carbohydrate metabolic process	GO:0005975	151	19	0.125828	0.0745098	17	0.112583	0.0960452
	organophosphate metabolic process	GO:0019637	299	36	0.120401	0.141176	27	0.090301	0.152542
	vitamin metabolic process	GO:0006766	45	8	0.177778	0.0313725	4	0.0888889	0.0225989
	protein folding	GO:0006457	98	12	0.122449	0.0470588	8	0.0816327	0.0451977
	microtubule cytoskeleton organization	GO:0000226	76	3	0.0394737	0.0117647	6	0.0789474	0.0338983
	organelle localization by membrane tethering	GO:0140056	39	2	0.0512821	0.00784314	3	0.0769231	0.0169492
	pteridine-containing compound biosynthetic process	GO:0042559	13	2	0.153846	0.00784314	1	0.0769231	0.00564972
	establishment or maintenance of cell polarity	GO:0007163	68	4	0.0588235	0.0156863	5	0.0735294	0.0282486
	protein maturation	GO:0051604	171	14	0.0818713	0.054902	11	0.0643275	0.0621469
	vesicle-mediated transport	GO:0016192	351	19	0.0541311	0.0745098	22	0.0626781	0.124294
	autophagy	GO:0006914	80	6	0.075	0.0235294	5	0.0625	0.0282486
	detoxification	GO:0098754	97	5	0.0515464	0.0196078	6	0.0618557	0.0338983
	ascospore formation	GO:0030437	52	1	0.0192308	0.00392157	3	0.0576923	0.0169492
	lipid metabolic process	GO:0006629	250	15	0.06	0.0588235	11	0.044	0.0621469
	cytoplasmic translation	GO:0002181	478	70	0.146444	0.27451	21	0.0439331	0.118644
	tRNA metabolic process	GO:0006399	173	10	0.0578035	0.0392157	7	0.0404624	0.039548
	inorganic ion homeostasis	GO:0098771	76	2	0.0263158	0.00784314	3	0.0394737	0.0169492
	mitotic cytokinesis	GO:0000281	82	5	0.0609756	0.0196078	3	0.0365854	0.0169492
	mRNA metabolic process	GO:0016071	311	9	0.0289389	0.0352941	11	0.0353698	0.0621469
	telomere organization	GO:0032200	57	2	0.0350877	0.00784314	2	0.0350877	0.0112994
	membrane organization	GO:0061024	210	9	0.0428571	0.0352941	7	0.0333333	0.039548
	nucleocytoplasmic transport	GO:0006913	103	3	0.0291262	0.0117647	3	0.0291262	0.0169492
	mitotic cell cycle phase transition	GO:0044772	106	5	0.0471698	0.0196078	3	0.0283019	0.0169492
	DNA replication	GO:0006260	117	2	0.017094	0.00784314	3	0.025641	0.0169492
	ribosome biogenesis	GO:0042254	362	29	0.0801105	0.113725	9	0.0248619	0.0508475
	protein catabolic process	GO:0030163	243	11	0.0452675	0.0431373	6	0.0246914	0.0338983
	protein-containing complex assembly	GO:0065003	349	19	0.0544413	0.0745098	7	0.0200573	0.039548
	signaling	GO:0023052	388	13	0.0335052	0.0509804	7	0.0180412	0.039548
	conjugation with cellular fusion	GO:0000747	111	4	0.036036	0.0156863	2	0.018018	0.0112994
	DNA recombination	GO:0006310	127	1	0.00787402	0.00392157	2	0.015748	0.0112994
	chromatin organization	GO:0006325	255	9	0.0352941	0.0352941	4	0.0156863	0.0225989
	protein glycosylation	GO:0006486	65	0	0	0	1	0.0153846	0.00564972
	DNA repair	GO:0006281	200	2	0.01	0.00784314	3	0.015	0.0169492
	mitochondrion organization	GO:0007005	166	1	0.0060241	0.00392157	2	0.0120482	0.0112994
	mitochondrial gene expression	GO:0140053	193	1	0.00518135	0.00392157	2	0.0103627	0.0112994
	DNA-templated transcription	GO:0006351	428	12	0.0280374	0.0470588	4	0.00934579	0.0225989
	protein targeting	GO:0006605	108	2	0.0185185	0.00784314	1	0.00925926	0.00564972
	mitotic sister chromatid segregation	GO:0000070	117	2	0.017094	0.00784314	1	0.00854701	0.00564972
	transmembrane transport	GO:0055085	354	4	0.0112994	0.0156863	3	0.00847458	0.0169492
	regulation of DNA-templated transcription	GO:0006355	265	2	0.00754717	0.00784314	2	0.00754717	0.0112994
	meiotic nuclear division	GO:0140013	136	1	0.00735294	0.00392157	1	0.00735294	0.00564972
	cell wall organization or biogenesis	GO:0071554	93	2	0.0215054	0.00784314	0	0	0
	protein modification by small protein conjugation or removal	GO:0070647	27	1	0.037037	0.00392157	0	0	0
	sno(s)RNA metabolic process	GO:0016074	23	2	0.0869565	0.00784314	0	0	0
	snRNA metabolic process	GO:0016073	29	1	0.0344828	0.00392157	0	0	0
	cell adhesion	GO:0007155	24	0	0	0	0	0	0
	iron-sulfur cluster assembly	GO:0016226	22	0	0	0	0	0	0
	lipoprotein biosynthetic process	GO:0042158	32	0	0	0	0	0	0
	meiotic drive	GO:0110134	17	0	0	0	0	0	0
	peroxisome organization	GO:0007031	24	0	0	0	0	0	0
	tetrapyrrole metabolic process	GO:0033013	17	0	0	0	0	0	0
	ubiquinone biosynthetic process	GO:0006744	13	0	0	0	0	0	0
				501		1.96471			0
Unslimmed genes from biological process slim of uploaded gene list of 177 gene				unslimmed genes from biological process slim of uploaded gene list of 255 genes
SPAC1F7.12	yak3			SPAC1F7.12		yak3
SPBC30D10.14				SPCC162.02c
SPAC23H3.15c	ddr48			SPCC1494.05c		ubp12
SPAC869.04				SPBC30D10.14
SPBC16A3.02c				SPAC23H3.15c		ddr48
SPBC11C11.06c				SPBC11B10.02c		his3
SPBP8B7.26				SPAC23C11.05		ipp1
				SPACUNK4.17
				SPAC3C7.14c		obr1
				SPAP8A3.04c		hsp9
				SPAC10F6.06		vip1
				SPAC8C9.04
				SPBC11C11.06c
				SPBC13E7.07
				SPCC162.03
