## Supplemental Table 6 for "*In Vivo* Proximity Labeling Identifies a New Function for the Lifespan and Autophagy-regulating Kinase Pef1, an Ortholog of Human Cdk5"

### Sheet: Common_Autophagy-Exponential
	UniProt ID	Systematic ID	Gene name	Product description	experiment		UniProtID	Protein	Sytematic ID	experiment
	O13370	SPCC1795.11	sum3	translation initiation RNA helicase Sum3	autophagy		O13370	ATP-dependent RNA helicase ded1	SPCC1795.11	exponential
	O13637	SPBC8D2.20c	sec31	COPII-coated vesicle component Sec31 (predicted)	autophagy		O13637	Protein transport protein sec31	SPBC8D2.20c	exponential
	O13639	SPBC8D2.18c		adenosylhomocysteinase (predicted)	autophagy		O13639	Adenosylhomocysteinase	SPBC8D2.18c	exponential
	O13651	SPBC8D2.06	irs1	cytoplasmic isoleucine-tRNA ligase Irs1 (predicted)	autophagy		O13651	Isoleucine--tRNA ligase, cytoplasmic	SPBC8D2.06	exponential
	O13775	SPAC17A5.15c	gus1	cytoplasmic glutamate-tRNA ligase Gus1 (predicted)	autophagy		O13775	Probable glutamate--tRNA ligase, cytoplasmic	SPAC17A5.15c	exponential
	O13831	SPAC19A8.15	trp2	tryptophan synthase (predicted)	autophagy		O13831	Tryptophan synthase	SPAC19A8.15	exponential
	O13907	SPAC22A12.16	acl2	ATP-citrate synthase subunit 2 (predicted)	autophagy		O13907	Probable ATP-citrate synthase subunit 2	SPAC22A12.16	exponential
	O14027	SPAC29B12.04	snz1	pyridoxal 5'-phosphate synthase (glutamine hydrolysing)	autophagy		O14027	Probable pyridoxal 5'-phosphate synthase subunit PDX1	SPAC29B12.04	exponential
	O14057	SPCC1672.03c	gud1	guanine deaminase Gud1 (predicted)	autophagy		O14057	Probable guanine deaminase	SPCC1672.03c	exponential
	O14069	SPAC1687.06c	rpl44	60S ribosomal protein L28/L44 (predicted)	autophagy		O14069	Probable 60S ribosomal protein L28e	SPAC1687.06c	exponential
	O14289	SPAC9E9.03	leu2	3-isopropylmalate dehydratase Leu2	autophagy		O14289	3-isopropylmalate dehydratase	SPAC9E9.03	exponential
	O14293	SPAC9E9.09c	atd1	aldehyde dehydrogenase (predicted)	autophagy		O14293	Putative aldehyde dehydrogenase-like protein C9E9.09c	SPAC9E9.09c	exponential
	O14295	SPAC9E9.11	plr1	pyridoxal reductase Plr1	autophagy		O14295	Pyridoxal reductase	SPAC9E9.11	exponential
	O14344	SPBC2F12.14c	gua1	IMP dehydrogenase Gua1	autophagy		O14344	Inosine-5'-monophosphate dehydrogenase	SPBC2F12.14c	exponential
	O14359	SPBC30D10.14		dienelactone hydrolase family (predicted)	autophagy		O14359	Uncharacterized AIM2 family protein C30D10.14	SPBC30D10.14	exponential
	O14460	SPCP31B10.07	eft202	translation elongation factor 2 (EF-2) Eft2,B	autophagy		O14460	Elongation factor 2	SPAC513.01c	exponential
	O42893	SPBC660.07	ntp1	alpha,alpha-trehalase Ntp1	autophagy		O42893	Neutral trehalase	SPBC660.07	exponential
	O42931	SPBC16C6.07c	rpt1	19S proteasome base subcomplex ATPase subunit Rpt1	autophagy		O42931	26S proteasome regulatory subunit 7 homolog	SPBC16C6.07c	exponential
	O42938	SPBC16H5.02	pfk1	6-phosphofructokinase pfk1	autophagy		O42938	ATP-dependent 6-phosphofructokinase	SPBC16H5.02	exponential
	O43024	SPBC354.10	def1	RNAPII degradation factor Def1 (predicted)	autophagy		O43024	CUE domain-containing protein C354.10	SPBC354.10	exponential
	O43026	SPBC354.12	gpd3	glyceraldehyde 3-phosphate dehydrogenase Gpd3	autophagy		O43026	Glyceraldehyde-3-phosphate dehydrogenase 2	SPBC354.12	exponential
	O59810	SPCC550.14	vgl1	KH domain RNA binding protein, vigilin (predicted)	autophagy		O59810	Vigilin 1	SPCC550.14	exponential
	O59838	SPAC110.04c	pss1	heat shock protein Pss1	autophagy		O59838	Heat shock protein homolog pss1	SPAC110.04c	exponential
	O59855	SPCC1739.13	ssa2	Hsp70 family heat shock protein Ssa2	autophagy		O59855	Probable heat shock protein ssa2	SPCC1739.13	exponential
	O60119	SPBC16G5.05c	scs2	VAP family protein Scs2	autophagy		O60119	Vesicle-associated membrane protein-associated protein C16G5.05c	SPBC16G5.05c	exponential
	O60128	SPBC16G5.14c	rps3	40S ribosomal protein S3 (predicted)	autophagy		O60128	40S ribosomal protein S3	SPBC16G5.14c	exponential
	O74178	SPBC1271.12	kes1	sterol transfer protein Kes1 (predicted)	autophagy		O74178	Protein kes1	SPBC1271.12	exponential
	O74341	SPBC1A4.08c	cct3	chaperonin-containing T-complex gamma subunit Cct3	autophagy		O74341	T-complex protein 1 subunit gamma	SPBC1A4.08c	exponential
	O74352	SPBC21D10.12	hob1	BAR adaptor protein Hob1	autophagy		O74352	Protein hob1	SPBC21D10.12	exponential
	O74374	SPBC32F12.10	pgm1	phosphoglucomutase (predicted)	autophagy		O74374	Phosphoglucomutase	SPBC32F12.10	exponential
	O74409	SPCC1223.09	uro1	uricase Uro1	autophagy		O74409	Uricase	SPCC1223.09	exponential
	O74718	SPCC584.04	sup35	cytoplasmic translation release factor class II, GTPase eRF3	autophagy		O74718	Eukaryotic peptide chain release factor GTP-binding subunit	SPCC584.04	exponential
	O74760	SPBC17D11.05	tif301	translation initiation factor eIF3a	autophagy		O74760	Eukaryotic translation initiation factor 3 subunit A	SPBC17D11.05	exponential
	O74887	SPCC576.03c	tpx1	thioredoxin peroxidase Tpx1	autophagy		O74887	Peroxiredoxin tpx1	SPCC576.03c	exponential
	O74919	SPCC757.09c	rnc1	KH domain RNA-binding protein Rnc1	autophagy		O74919	RNA-binding protein rnc1	SPCC757.09c	exponential
	O74960	SPCC736.15	pil1	eisosome BAR domain protein Pil1	autophagy		O74960	Probable sphingolipid long chain base-responsive protein pil1	SPCC736.15	exponential
	O94255	SPBP8B7.05c	nce103	carbonic anhydrase (predicted)	autophagy		O94255	Carbonic anhydrase	SPBP8B7.05c	exponential
	O94609	SPBC1604.21c	ptr3	ubiquitin activating enzyme E1	autophagy		O94609	Ubiquitin-activating enzyme E1 1	SPBC1604.21c	exponential
	O94641	SPBC16D10.08c	hsp104	heat shock protein, disaggregase Hsp104	autophagy		O94641	Heat shock protein 104	SPBC16D10.08c	exponential
	P00332	SPCC13B11.01	adh1	alcohol dehydrogenase Adh1	autophagy		P00332	Alcohol dehydrogenase	SPCC13B11.01	exponential
	P04688	SPBC16A3.15c	nda2	tubulin alpha 1	autophagy		P04688	Tubulin alpha-1 chain	SPBC16A3.15c	exponential
	P05219	SPBC26H8.07c	nda3	tubulin beta Nda3	autophagy		P05219	Tubulin beta chain	SPBC26H8.07c	exponential
	P09627	SPAC1071.10c	pma1	plasma membrane P-type proton exporting ATPase, P3-type Pma1	autophagy		P09627	Plasma membrane ATPase 1	SPAC1071.10c	exponential
	P10989	SPBC32H8.12c	act1	actin Act1	autophagy		P10989	Actin	SPBC32H8.12c	exponential
	P21696	SPBC215.05	gpd1	glycerol-3-phosphate dehydrogenase Gpd1	autophagy		P21696	Glycerol-3-phosphate dehydrogenase [NAD(+)] 1	SPBC215.05	exponential
	P24782	SPBP8B7.16c	dbp2	ATP-dependent RNA helicase Dbp2	autophagy		P24782	ATP-dependent RNA helicase dbp2	SPBP8B7.16c	exponential
	P28748	SPBC1289.03c	spi1	Ran GTPase Spi1	autophagy		P28748	GTP-binding nuclear protein spi1	SPBC1289.03c	exponential
	P31209	SPAC57A7.04c	pabp	major poly(A) binding protein Pabp/Pab1	autophagy		P31209	Polyadenylate-binding protein, cytoplasmic and nuclear	SPAC57A7.04c	exponential
	P31406	SPAC343.05	vma1	V-type ATPase V1 domain, subunit A	autophagy		P31406	V-type proton ATPase catalytic subunit A	SPAC343.05	exponential
	P36580	SPBC19C2.07	fba1	fructose-bisphosphate aldolase Fba1	autophagy		P36580	Fructose-bisphosphate aldolase	SPBC19C2.07	exponential
	P36594	SPBC28F2.12	rpb1	RNA polymerase II large subunit Rpb1	autophagy		P36594	DNA-directed RNA polymerase II subunit rpb1	SPBC28F2.12	exponential
	P36602	SPAC1F7.05	cdc22	ribonucleoside reductase large subunit Cdc22	autophagy		P36602	Ribonucleoside-diphosphate reductase large chain	SPAC1F7.05	exponential
	P36614	SPCC1739.12	ppe1	serine/threonine protein phosphatase Ppe1	autophagy		P36614	Serine/threonine-protein phosphatase ppe1	SPCC1739.12	exponential
	P40370	SPBC1815.01	eno101	enolase (predicted)	autophagy		P40370	Enolase 1-1	SPBC1815.01	exponential
	P40375	SPCC794.12c	mae2	malic enzyme, malate dehydrogenase (oxaloacetate decarboxylating), Mae2	autophagy		P40375	NAD-dependent malic enzyme	SPCC794.12c	exponential
	P40847	SPCC1672.02c	sap1	switch-activating protein Sap1	autophagy		P40847	Switch-activating protein 1	SPCC1672.02c	exponential
	P41887	SPAC926.04c	hsp90	Hsp90 chaperone	autophagy		P41887	Heat shock protein 90 homolog	SPAC926.04c	exponential
	P42656	SPAC8E11.02c	rad24	14-3-3 protein Rad24	autophagy		P42656	DNA damage checkpoint protein rad24	SPAC8E11.02c	exponential
	P47943	SPAC1006.07	tif1	translation initiation factor eIF4A tif1	autophagy		P47943	ATP-dependent RNA helicase eIF4A	SPAC1006.07	exponential
	P78753	SPBC119.10	asn1	asparagine synthetase	autophagy		P78753	Probable asparagine synthetase [glutamine-hydrolyzing]	SPBC119.10	exponential
	P78812	SPBC660.16	gnd1	phosphogluconate dehydrogenase, decarboxylating	autophagy		P78812	6-phosphogluconate dehydrogenase, decarboxylating	SPBC660.16	exponential
	P78813	SPCC794.11c	ent3	ENTH/VHS domain protein Ent3 (predicted)	autophagy		P78813	ENTH domain-containing protein C794.11c	SPCC794.11c	exponential
	P78890	SPAC23H3.15c	ddr48	DNA damage response protein Ddr48	autophagy		P78890	Uncharacterized protein C23H3.15c (Ddr48, DNA damage-responsive protein Ddr48)	SPAC23H3.15c	exponential
	P78917	SPBC1604.05	pgi1	glucose-6-phosphate isomerase (predicted)	autophagy		P78917	Glucose-6-phosphate isomerase	SPBC1604.05	exponential
	P78929	SPAC20G4.06c	adf1	actin depolymerizing factor, cofilin	autophagy		P78929	Cofilin	SPAC20G4.06c	exponential
	P78937	SPBC27.08c	sua1	sulfate adenylyltransferase	autophagy		P78937	Sulfate adenylyltransferase	SPBC27.08c	exponential
	P78958	SPBC32F12.11	tdh1	glyceraldehyde-3-phosphate dehydrogenase Tdh1	autophagy		P78958	Glyceraldehyde-3-phosphate dehydrogenase 1	SPBC32F12.11	exponential
	P87140	SPAC57A7.10c	sec21	coatomer gamma subunit Sec21 (predicted)	autophagy		P87140	Probable coatomer subunit gamma	SPAC57A7.10c	exponential
	P87142	SPAC57A7.12	ssz1	heat shock protein Ssz1 (predicted)	autophagy		P87142	Heat shock protein 70 homolog C57A7.12	SPAC57A7.12	exponential
	P87144	SPBC25H2.02	trs1	cytoplasmic threonine-tRNA ligase Trs1 (predicted)	autophagy		P87144	Threonine--tRNA ligase, cytoplasmic	SPBC25H2.02	exponential
	P87228	SPCC364.07	ser3	D-3 phosphoglycerate dehydrogenase Ser3 (predicted)	autophagy		P87228	Putative D-3-phosphoglycerate dehydrogenase	SPCC364.07	exponential
	Q09794	SPAC22G7.06c	ura1	carbamoyl-phosphate synthase (glutamine hydrolyzing), aspartate carbamoyltransferase Ura1	autophagy		Q09794	Protein ura1	SPAC22G7.06c	exponential
	Q09818	SPAC16C9.04c	mot2	CCR4-Not complex ubiquitin-protein ligase E3 subunit Mot2	autophagy		Q09818	Putative general negative regulator of transcription C16C9.04c	SPAC16C9.04c	exponential
	Q09923	SPAC1F7.12	yak3	aldose reductase ARK13 family YakC, implicated in cellular detoxification from family members	autophagy		Q09923	Aldo-keto reductase yakc [NADP(+)]	SPAC1F7.12	exponential
	Q10161	SPAC26A3.05	chc1	clathrin heavy chain Chc1 (predicted)	autophagy		Q10161	Probable clathrin heavy chain	SPAC26A3.05	exponential
	Q10172	SPAC25G10.09c	pan1	actin cortical patch component, with EF hand and WH2 motif Panl (predicted)	autophagy		Q10172	Actin cytoskeleton-regulatory complex protein pan1	SPAC25G10.09c	exponential
	Q10195	SPBC11C11.06c		Schizosaccharomyces specific protein	autophagy		Q10195	Uncharacterized protein C11C11.06c	SPBC11C11.06c	exponential
	Q10208	SPAC4H3.10c	pyk1	pyruvate kinase	autophagy		Q10208	Pyruvate kinase	SPAC4H3.10c	exponential
	Q10289	SPAC4A8.11c	fas2	fatty acid synthase alpha subunit Fas2	autophagy		Q10289	Fatty acid synthase subunit alpha	SPAC4A8.11c	exponential
	Q10475	SPAC17C9.03	tif471	translation initiation factor eIF4G	autophagy		Q10475	Eukaryotic translation initiation factor 4 gamma	SPAC17C9.03	exponential
	Q1K9C2	SPAC10F6.01c	sir1	sulfite reductase beta subunit Sir1	autophagy		Q1K9C2	Sulfite reductase [NADPH] subunit beta	SPAC10F6.01c	exponential
	Q8WZJ7	SPBC839.16	thf1	C1-5,6,7,8-tetrahydrofolate (THF) synthase, trifunctional enzyme Thf1	autophagy		Q8WZJ7	C-1-tetrahydrofolate synthase, cytoplasmic	SPBC839.16	exponential
	Q92345	SPAC1F8.07c	pdc101	pyruvate decarboxylase (predicted)	autophagy		Q92345	Probable pyruvate decarboxylase C1F8.07c	SPAC1F8.07c	exponential
	Q9C102	SPAPB1E7.07	glt1	glutamate synthase Glt1	autophagy		Q9C102	Putative glutamate synthase [NADPH]	SPAPB1E7.07	exponential
	Q9HGL2	SPBC800.10c	ede1	EPS15 repeat family actin cortical patch component Ede1	autophagy		Q9HGL2	Uncharacterized calcium-binding protein C800.10c	SPBC800.10c	exponential
	Q9P3A7	SPAC1565.08	cdc48	AAA family ATPase involved in ubiquitin-mediated protein degradation Cdc48	autophagy		Q9P3A7	Cell division cycle protein 48	SPAC1565.08	exponential
	Q9P7L5	SPBC21C3.08c	car2	ornithine transaminase Car2	autophagy		Q9P7L5	Ornithine aminotransferase car2	SPBC21C3.08c	exponential
	Q9P7R0	SPAC1834.02	aro1	pentafunctional aromatic polypeptide Aro1 (predicted)	autophagy		Q9P7R0	Pentafunctional AROM polypeptide	SPAC1834.02	exponential
	Q9UQW6	SPBC215.09c	erg10	acetyl-CoA C-acetyltransferase Erg10 (predicted)	autophagy		Q9UQW6	Acetyl-CoA acetyltransferase	SPBC215.09c	exponential
	Q9URM2	SPBC2G5.05	tkt1	transketolase (predicted)	autophagy		Q9URM2	Probable transketolase	SPBC2G5.05	exponential
	Q9USX1	SPBC1921.05	ape2	M1 aminopeptidase Ape2	autophagy		Q9USX1	Aminopeptidase 1	SPBC1921.05	exponential
	Q9UT19	SPAC9.09	met26	homocysteine methyltransferase Met26	autophagy		Q9UT19	Probable 5-methyltetrahydropteroyltriglutamate--homocysteine methyltransferase	SPAC9.09	exponential
	Q9UUA1	SPCC23B6.01c	osh6	sterol transfer protein (predicted)	autophagy		Q9UUA1	Oxysterol-binding protein homolog C23B6.01c	SPCC23B6.01c	exponential
	Q9UUF2	SPBC17A3.04c	rar1	cytoplasmic methionine-tRNA ligase Mrs1 (predicted)	autophagy		Q9UUF2	Probable methionine--tRNA ligase, cytoplasmic	SPBC17A3.04c	exponential
	Q9UUG0	SPAC926.09c	fas1	fatty acid synthase beta subunit Fas1	autophagy		Q9UUG0	Fatty acid synthase subunit beta	SPAC926.09c	exponential
	Q9Y7Z8	SPBC146.13c	myo1	myosin type I	autophagy		Q9Y7Z8	Myosin-1	SPBC146.13c	exponential

### Sheet: Autophagic_specific
	UniProt ID	Systematic ID	Gene name	Product description	experiment
	O13718	SPAC14C4.11	vtc2	vacuolar transporter chaperone (VTC) complex polyphosphate synthetase subunit Vtc2/3 (predicted)	autophagy
	O13914	SPAC23C11.09	ala1	mitochondrial and cytoplasmic alanine-tRNA ligase Ala1 (predicted)	autophagy
	O13963	SPAC24C9.03	mvd1	diphosphomevalonate decarboxylase mvd1 (predicted)	autophagy
	O14055	SPCC1672.05c	yrs1	cytoplasmic tyrosine-tRNA ligase Yrs1 (predicted)	autophagy
	O14063	SPCC962.03c	cut15	importin alpha family nuclear import signal receptor adaptor Cut15	autophagy
	O14065	SPCC962.01	tcb1	tricalbin, C2 domain protein (phospholipid binding) ER-plasma membrane tethering protein Tcb1 (predicted)	autophagy
	O14081	SPACUNK4.16c	tps3	alpha,alpha-trehalose-phosphate synthase (predicted)	autophagy
	O14110	SPAC31G5.14	gcv1	glycine decarboxylase T subunit (predicted)	autophagy
	O14241	SPAC6F6.10c	arc2	ARP2/3 actin-organizing complex subunit Arc34	autophagy
	O14339	SPBC2F12.04	rpl1701	60S ribosomal protein L17	autophagy
	O14340	SPBC2F12.05c	osh2	sterol transfer protein Osh2 (predicted)	autophagy
	O14460	SPCP31B10.07	eft202	translation elongation factor 2 (EF-2) Eft2,B	autophagy
	O42909	SPBC16A3.02c		mitochondrial CH-OH group oxidoreductase, human RTN4IP1 ortholog, implicated in mitochondrial organization or tethering	autophagy
	O59945	SPBC1778.06c	fim1	fimbrin	autophagy
	O60064	SPBC13G1.02	mpg2	mannose-1-phosphate guanyltransferase (predicted)	autophagy
	O60085	SPBC14C8.03	fma2	methionine aminopeptidase Fma2 (predicted)	autophagy
	O60164	SPBC19F5.05c	ppp1	pescadillo-family BRCT domain protein Ppp1 (predicted)	autophagy
	O74325	SPBC1685.05	htr11	serine protease (predicted)	autophagy
	O74423	SPCC162.07	ent1	epsin	autophagy
	O74456	SPCC16C4.11	pef1	Pho85/PhoA-like cyclin-dependent kinase Pef1	autophagy
	O74885	SPCC576.01c	xan1	alpha-ketoglutarate-dependent xanthine dioxygenase Xan1	autophagy
	O74893	SPCC576.09	rps20	40S ribosomal protein S20 (predicted)	autophagy
	O74958	SPCC736.12c	mmi1	nucleus specific RNA binding exosome specificity factor Mmi1	autophagy
	O94274	SPBP8B7.26		Schizosaccharomyces specific protein	autophagy
	O94326	SPBC725.08	pir2	NURS complex subunit, zf-C2H2 type zinc finger protein	autophagy
	O94350	SPCC11E10.01		cystathionine beta-lyase (predicted)	autophagy
	O94399	SPCC126.06	twf1	twinfilin (predicted)	autophagy
	O94515	SPBC646.11	cct6	chaperonin-containing T-complex zeta subunit Cct6	autophagy
	O94523	SPCC1281.06c	ole1	acyl-coA desaturase (predicted)	autophagy
	O94582	SPCC1442.09	trp3	anthranilate synthase component I Trp3	autophagy
	O94625	SPBC1347.05c	scj1	Hsp40 family ER-associated DNAJ domain protein Scj1 (predicted)	autophagy
	O94659	SPBC651.01c	nog1	ribosome export GTP binding protein Nog1 (predicted)	autophagy
	O94671	SPBC776.03		homoserine dehydrogenase (predicted)	autophagy
	O94692	SPBC83.08	rvb2	ASTRA/Swr1/Ino80 complex AAA family ATPase Rvb2	autophagy
	P04689	SPBC800.05c	atb2	tubulin alpha 2	autophagy
	P07669	SPCC24B10.21	tpi1	triosephosphate isomerase	autophagy
	P0CT55	SPBC839.15c	tef103	translation elongation factor EF-1 alpha Ef1a-c	autophagy
	P0CT78	SPBC17G9.10	rpl1102	60S ribosomal protein L11 (predicted)	autophagy
	P17610	SPAC18G6.03	ypt3	Rab11 family GTPase Ypt3	autophagy
	P31318	SPAC4G9.09c	arg11	N-acetyl-gamma-glutamyl-phosphate reductase/acetylglutamate kinase	autophagy
	P31411	SPAC637.05c	vma2	V-type ATPase V1 subunit B	autophagy
	P36579	SPBC4F6.18c	arf1	ADP-ribosylation factor, Arf family Arf1	autophagy
	P36620	SPBP35G2.07	ilv1	acetolactate synthase catalytic subunit	autophagy
	P40976	SPAP7G5.04c	lys1	aminoadipate-semialdehyde dehydrogenase	autophagy
	P78810	SPCC1322.14c	vtc4	vacuolar transporter chaperone (VTC) complex subunit (predicted)	autophagy
	P78814	SPAC16.02c	srp2	splicing factor Srp2	autophagy
	P79063	SPAC1834.01	erf1	cytoplasmic translation release factor class I eRF1	autophagy
	P87058	SPAC57A10.10c	sla1	La protein, tRNA chaperone Sla1	autophagy
	Q09713	SPAC18B11.06	lcp5	U3 snoRNP-associated protein Lcp5 (predicted)	autophagy
	Q09756	SPAC24H6.04	hxk1	hexokinase 1	autophagy
	Q09913	SPAC1F7.09c	dal2	allantoicase Dal2	autophagy
	Q10094	SPAC11D3.15		5-oxoprolinase (ATP-hydrolizing) (predicted)	autophagy
	Q10137	SPAC3H8.10	spo20	sec14 cytosolic factor family, phospholipid-intermembrane transfer protein Spo20/Sec14	autophagy
	Q10295	SPBC646.04	pla1	poly(A) polymerase Pla1	autophagy
	Q10318	SPAC17G8.06c		dihydroxy-acid dehydratase (predicted)	autophagy
	Q10494	SPAC26F1.07		glucose 1-dehydrogenase (NADP+) (predicted)	autophagy
	Q92365	SPCC970.05	rpl3601	60S ribosomal protein L36	autophagy
	Q92372	SPBC660.13c	ssb1	DNA replication factor A subunit Ssb1	autophagy
	Q96WV0	SPCPB16A4.05c	ure7	urease accessory protein UreG	autophagy
	Q9HFE4	SPBP16F5.08c	fmo1	ER flavin-containing N,N-dimethylaniline monooxygenase activity Fmo1 (predicted)	autophagy
	Q9P6L5	SPAC688.11	end4	Clathrin adaptor End4	autophagy
	Q9P772	SPAP7G5.02c	gua2	GMP synthase [glutamine-hydrolyzing] Gua2 (predicted)	autophagy
	Q9P7D7	SPBP4H10.11c	lcf2	long-chain-fatty-acid-CoA ligase	autophagy
	Q9P7E8	SPAPJ760.02c	abp1	cofilin/tropomyosin family, drebrin ortholog Abp1	autophagy
	Q9P7F2	SPAC2E1P3.04	cao1	copper amine oxidase Cao1	autophagy
	Q9P7Q4	SPAC1834.11c	sec18	secretory pathway protein Sec18 (predicted)	autophagy
	Q9P7S1	SPAC23G3.12c	htr12	serine protease, involved in lipid metabolism (predicted)	autophagy
	Q9P7T1	SPAC23G3.02c	sib1	ferrichrome synthetase Sib1	autophagy
	Q9P7W3	SPBC1703.07	acl1	ATP citrate synthase subunit 1 (predicted)	autophagy
	Q9URY7	SPAC869.04		formamidase-like protein, implicated in cellular detoxification (predicted)	autophagy
	Q9US35	SPAC1039.06		D-serine ammonia-lyase activity (predicted)	autophagy
	Q9UTJ2	SPAC1556.07	pmm1	phosphomannomutase Pmm1	autophagy
	Q9UTQ6	SPAC1071.07c	rps1502	40S ribosomal protein S15 (predicted)	autophagy
	Q9UTT1	SPBC713.02c	ubp15	ubiquitin C-terminal hydrolase Ubp15	autophagy
	Q9UU91	SPCC830.08c	yop1	ER membrane protein DP1/Yop1	autophagy
	Q9UUE2	SPBC17G9.08c	cnt5	Centaurin Cnt5	autophagy
	Q9UUJ1	SPAC11H11.06	arp2	ARP2/3 actin-organizing complex subunit Arp2	autophagy
	Q9Y700	SPBC9B6.04c	tuf1	mitochondrial translation elongation factor EF-Tu Tuf1	autophagy
	Q9Y7N4	SPCC1450.07c	dao1	D-amino acid oxidase	autophagy
	Q9Y7U7	SPCC645.08c	snd1	RNA-binding protein, involved in chromatin silencing by small RNA, Snd1	autophagy
	Q9Y7Y3	SPBC365.04c		RNA-binding protein, involved in ribosome biogenesis (predicted)	autophagy

### Sheet: Exponential_specific
	UniProtID	Protein	Sytematic ID		experiment	UniProtID	Sytematic ID	Gene name	Protein
	A9ZLL8	Protein lsd90	SPBC16E9.16c		exponential	A9ZLL8	SPBC16E9.16c	lsd90	Lsd90 protein
	O00091	Glucose-6-phosphate 1-dehydrogenase	SPAC3A12.18		exponential	O00091	SPAC3A12.18	zwf1	glucose-6-phosphate 1-dehydrogenase Zwf1
	O13351	Ubiquitin-like protein pmt3/smt3	SPBC365.06		exponential	O13351	SPBC365.06	pmt3	ubiquitin-like protein modifier SUMO
	O13614	40S ribosomal protein S10-B	SPBP22H7.08		exponential	O13614	SPBP22H7.08	rps1002	40S ribosomal protein S10
	O13736	Actin cytoskeleton-regulatory complex protein shd1	SPAC16E8.01		exponential	O13736	SPAC16E8.01	shd1	cytoskeletal protein binding protein Sla1 family, Shd1
	O13792	ATP-dependent RNA helicase uap56	SPAC17G6.14c		exponential	O13792	SPAC17G6.14c	uap56	TREX complex subunit, ATP-dependent RNA helicase Uap56
	O13796	Ribosome quality control complex subunit 1	SPAC1142.01		exponential	O13796	SPAC1142.01	rqc1	ribosome quality control complex (RQC) complex subunit Rqc1
	O13820	Cytochrome P450 61	SPAC19A8.04		exponential	O13820	SPAC19A8.04	erg5	C-22 sterol desaturase (cytochrome P450) Erg5
	O13849	Carboxypeptidase Y	SPAC19G12.10c		exponential	O13849	SPAC19G12.10c	cpy1	vacuolar carboxypeptidase Y
	O13892	Uncharacterized protein C20G4.08	SPAC20G4.08		exponential	O13892	SPAC20G4.08	pdc1	P-body assembly WD repeat protein
	O13923	Coronin-like protein crn1	SPAC23C4.02		exponential	O13923	SPAC23C4.02	crn1	actin binding WD repeat protein, coronin Crn1
	O13936	Transcription elongation factor spt5	SPAC23C4.19		exponential	O13936	SPAC23C4.19	spt5	DSIF transcription elongation factor complex subunit Spt5
	O13972	Probable serine hydroxymethyltransferase, cytosolic	SPAC24C9.12c		exponential	O13972	SPAC24C9.12c	shm1	serine hydroxymethyltransferase Shm1
	O14007	H/ACA ribonucleoprotein complex subunit 4	SPAC29A4.04c		exponential	O14007	SPAC29A4.04c	cbf5	pseudouridine synthase Cbf5
	O14080	Uncharacterized protein UNK4,15	SPACUNK4.15		exponential	O14080	SPACUNK4.15		2',3'-cyclic-nucleotide 3'-phosphodiesterase
	O14082	Uncharacterized protein UNK4.17	SPACUNK4.17		exponential	O14082	SPACUNK4.17		NAD binding dehydrogenase family protein, human DHDH ortholog, unknown biological role, implicated in carbohydrate metabolic process
	O14121	Probable NADH-ubiquinone oxidoreductase C3A11.07, mitochondrial	SPAC3A11.07		exponential	O14121	SPAC3A11.07	nde1	external mitochondrial NADH dehydrogenase (ubiquinone) Nde1/Nde2
	O14148	Putative DNA helicase ino80	SPAC29B12.01		exponential	O14148	SPAC29B12.01	ino80	SNF2 family ATP-dependent chromatin remodeller Ino80
	O14164	Eukaryotic translation initiation factor 3 subunit C	SPAC4A8.16c		exponential	O14164	SPAC4A8.16c	tif303	translation initiation factor eIF3c
	O14192	Aromatic amino acid aminotransferase C56E4.03	SPAC56E4.03		exponential	O14192	SPAC56E4.03		aromatic aminotransferase
	O14228	Probable phosphoribosylformylglycinamidine synthase	SPAC6F12.10c		exponential	O14228	SPAC6F12.10c	ade3	phosphoribosylformylglycinamidine synthase Ade3
	O14230	Farnesyl pyrophosphate synthase	SPAC6F12.13c		exponential	O14230	SPAC6F12.13c	fps1	farnesyltranstransferase/ geranyltranstransferase Fps1
	O14273	Meiotically up-regulated protein C8C9.04	SPAC8C9.04		exponential	O14273	SPAC8C9.04		Schizosaccharomyces specific disordered protein
	O14362	Cell wall biosynthesis/cell cycle regulator smi1	SPBC30D10.17c		exponential	O14362	SPBC30D10.17c	smi1	beta-glucan synthase adaptor protein Smi1
	O14369	Probable RNA-binding protein sce3	SPBC18H10.04c		exponential	O14369	SPBC18H10.04c	sce3	translation initiation factor
	O14370	Branched-chain-amino-acid aminotransferase, mitochondrial	SPBC428.02c		exponential	O14370	SPBC428.02c	eca39	branched chain amino acid aminotransferase Eca39
	O14460	Elongation factor 2	SPAC513.01c		exponential	O14460	SPAC513.01c	eft201	translation elongation factor 2 (EF-2) Eft2,A
	O14463	Thioredoxin-1	SPAC7D4.07c		exponential	O14463	SPAC7D4.07c	trx1	cytosolic thioredoxin Trx1
	O42699	60S ribosomal protein L19-B	SPCC1682.14		exponential	O42699	SPCC1682.14	rpl1902	60S ribosomal protein L19
	O42846	60S ribosomal protein L34-A	SPAC23A1.08c		exponential	O42846	SPAC23A1.08c	rpl3401	60S ribosomal protein L34
	O42914	Uncharacterized protein C16A3.08c	SPBC16A3.08c		exponential	O42914	SPBC16A3.08c	oga1	ribosome preservation factor, Stm1 homolog Oga1
	O42935	60S ribosomal protein L32-B	SPBC16C6.11		exponential	O42935	SPBC16C6.11	rpl3201	60S ribosomal protein L32
	O42991	60S ribosomal protein L16-B	SPBC839.13c		exponential	O42991	SPBC839.13c	rpl1601	60S ribosomal protein L13/L16
	O43003	Protein mmf1, mitochondrial	SPBC2G2.04c		exponential	O43003	SPBC2G2.04c	mmf1	mitochondrial matrix protein, YjgF family protein Mmf1, reactive intermediate imine deaminase A homolog Mmf1
	O59711	Saccharopine dehydrogenase [NADP(+), L-glutamate-forming]	SPBC3B8.03		exponential	O59711	SPBC3B8.03	lys9	saccharopine dehydrogenase
	O59797	Putative nucleosome assembly protein C364.06	SPCC364.06		exponential	O59797	SPCC364.06	nap1	histone H2A-H2B chaperone Nap1
	O60079	Probable ubiquitin carboxyl-terminal hydrolase 12	SPCC1494.05c		exponential	O60079	SPCC1494.05c	ubp12	CSN-associated deubiquitinating enzyme Ubp12
	O60101	Phosphoglycerate kinase	SPBC14F5.04c		exponential	O60101	SPBC14F5.04c	pgk1	phosphoglycerate kinase Pgk1
	O60102	Translation initiation factor rli1	SPBC14F5.06		exponential	O60102	SPBC14F5.06	rli1	iron-sulfur ATPase involved in ribosome biogenesis and translation Rli1
	O60163	Probable aspartokinase	SPBC19F5.04		exponential	O60163	SPBC19F5.04	hom3	aspartate kinase Hom3
	O60184	General transcriptional corepressor ssn6	SPBC23E6.09		exponential	O60184	SPBC23E6.09	ssn6	transcriptional corepressor Ssn6
	O60198	S-adenosylmethionine synthase	SPBC14F5.05c		exponential	O60198	SPBC14F5.05c	sam1	S-adenosylmethionine synthetase
	O74173	Elongation factor 1-beta	SPCC1450.04		exponential	O74173	SPCC1450.04	tef5	translation elongation factor EF-1 beta subunit, guanyl-nucleotide exchange factor (eEF1B)
	O74191	FK506-binding protein 39 kDa	SPBC1347.02		exponential	O74191	SPBC1347.02	ani1	nucleophismin-like histone chaperone/CENP-A amino terminus domain (NTD) isomerase Ani1/Fkbp39
	O74306	60S ribosomal protein L5-B	SPBC11C11.09c		exponential	O74306	SPBC11C11.09c	rpl502	60S ribosomal protein L5
	O74330	40S ribosomal protein S27	SPBC1685.10		exponential	O74330	SPBC1685.10	rps27	40S ribosomal protein S27
	O74407	Aspartate--tRNA ligase, cytoplasmic	SPCC1223.07c		exponential	O74407	SPCC1223.07c	drs1	cytoplasmic aspartate-tRNA ligase Drs1
	O74419	Uncharacterized protein C162.02c	SPCC162.02c		exponential	O74419	SPCC162.02c		AMP-binding dehydrogenase
	O74628	Uncharacterized oxidoreductase C162.03	SPCC162.03		exponential	O74628	SPCC162.03		short chain dehydrogenase
	O74766	Probable delta-1-pyrroline-5-carboxylate dehydrogenase	SPBC24C6.04		exponential	O74766	SPBC24C6.04	put2	delta-1-pyrroline-5-carboxylate dehydrogenase Put2
	O74884	60S ribosomal protein L24-B	SPCC330.14c		exponential	O74884	SPCC330.14c	rpl2402	60S ribosomal protein L24
	O74892	40S ribosomal protein S2	SPCC576.08c		exponential	O74892	SPCC576.08c	rps2	40S ribosomal protein S2
	O74895	60S ribosomal protein L15-A	SPCC576.11		exponential	O74895	SPCC576.11	rpl15	60S ribosomal protein L15
	O74928	Bifunctional purine biosynthesis protein ade10	SPCPB16A4.03c		exponential	O74928	SPCPB16A4.03c	ade10	bifunctional IMP cyclohydrolase/phosphoribosylaminoimidazolecarboxamideformyltransferase
	O74976	Putative peroxisomal-coenzyme A synthetase	SPCC1827.03c		exponential	O74976	SPCC1827.03c	pcs60	acetyl-CoA ligase Pcs60
	O74978	Uncharacterized RNA-binding protein C1827.05c	SPCC1827.05c		exponential	O74978	SPCC1827.05c		nucleolar RNA-binding protein NIFK
	O75005	Valine--tRNA ligase	SPBC1709.02c		exponential	O75005	SPBC1709.02c	vrs1	cytoplasmic valine-tRNA ligase Vrs1/Vas1
	O94236	Eukaryotic translation initiation factor 3 subunit D	SPAC637.07		exponential	O94236	SPAC637.07	moe1	translation initiation factor eIF3d
	O94238	60S ribosomal protein L14	SPAC1805.13		exponential	O94238	SPAC1805.13	rpl14	60S ribosomal protein L14
	O94260	Putative G3BP-like protein	SPBP8B7.11		exponential	O94260	SPBP8B7.11	nxt3	ubiquitin protease cofactor Nxt3
	O94267	FACT complex subunit spt16	SPBP8B7.19		exponential	O94267	SPBP8B7.19	spt16	histone H2A-H2B chaperone, FACT complex subunit Spt16
	O94284	Sulfide:quinone oxidoreductase, mitochondrial	SPBC2G5.06c		exponential	O94284	SPBC2G5.06c	hmt2	sulfide-quinone oxidoreductase
	O94389	Coiled-coil domain-containing protein 124 homolog	SPBC29A10.12		exponential	O94389	SPBC29A10.12	oxs1	oxidative stress transcription coactivator/ribosome recycling protein Oxs1
	O94489	Elongation factor 3	SPCC417.08		exponential	O94489	SPCC417.08	tef3	translation elongation factor eEF3
	O94512	Oxysterol-binding protein-like protein 1	SPBC646.08c		exponential	O94512	SPBC646.08c	oss1	sterol transfer protein Oss1
	O94514	Nucleolar protein 56	SPBC646.10c		exponential	O94514	SPBC646.10c	nop56	U3 snoRNP-associated protein Nop56
	P05733	60S ribosomal protein L37-B	SPCC1223.05c		exponential	P05733	SPCC1223.05c	rpl3702	60S ribosomal protein L37
	P05752	40S ribosomal protein S6-A	SPAC13G6.07c		exponential	P05752	SPAC13G6.07c	rps601	40S ribosomal protein S6
	P09322	Histone H4	SPAC1834.03c		exponential	P09322	SPAC1834.03c	hhf1	histone H4 h4.1
	P09988	Histone H3.1/H3.2	SPAC1834.04		exponential	P09988	SPAC1834.04	hht1	histone H3 h3.1
	P0C016	Ubiquitin-40S ribosomal protein S27a	SPAC6G10.11c		exponential	P0C016	SPAC6G10.11c	ubi3	ribosomal-ubiquitin fusion protein Ubi3
	P0CT53	Elongation factor 1-alpha-A	SPCC794.09c		exponential	P0CT53	SPCC794.09c	tef101	translation elongation factor EF-1 alpha Ef1a-a
	P0CT57	40S ribosomal protein S14-B	SPBC18H10.13		exponential	P0CT57	SPBC18H10.13	rps1402	40S ribosomal protein S14
	P0CT58	40S ribosomal protein S22-A	SPAC22A12.04c		exponential	P0CT58	SPAC22A12.04c	rps2201	40S ribosomal protein S15a
	P0CT68	60S ribosomal protein L20-A	SPAC3A12.10		exponential	P0CT68	SPAC3A12.10	rpl2001	60S ribosomal protein L20A
	P0CT72	60S ribosomal protein L2-C	SPBC839.04		exponential	P0CT72	SPBC839.04	rpl803	60S ribosomal protein L8/L2
	P0CT74	40S ribosomal protein S11-B	SPAC144.11		exponential	P0CT74	SPAC144.11	rps1102	40S ribosomal protein S11
	P0CT77	60S ribosomal protein L11-A	SPAC26A3.07c		exponential	P0CT77	SPAC26A3.07c	rpl1101	60S ribosomal protein L11
	P11620	GTP-binding protein ypt1	SPBC1703.10		exponential	P11620	SPBC1703.10	ypt1	GTPase Ypt1
	P18253	Peptidyl-prolyl cis-trans isomerase	SPBC28F2.03		exponential	P18253	SPBC28F2.03	ppi1	cyclophilin family peptidyl-prolyl cis-trans isomerase Cyp2
	P18869	3-isopropylmalate dehydrogenase	SPBC1A4.02c		exponential	P18869	SPBC1A4.02c	leu1	3-isopropylmalate dehydrogenase Leu1
	P19117	Inorganic pyrophosphatase	SPAC23C11.05		exponential	P19117	SPAC23C11.05	ipp1	inorganic pyrophosphatase Ipp1
	P20772	Bifunctional purine biosynthetic protein ADE1	SPBC405.01		exponential	P20772	SPBC405.01	ade1	phosphoribosylamine-glycine ligase/phosphoribosylformylglycinamidine cyclo-ligase
	P28189	40S ribosomal protein S13	SPAC6F6.07c		exponential	P28189	SPAC6F6.07c	rps13	40S ribosomal protein S13
	P30821	P25 protein	SPAC3C7.14c		exponential	P30821	SPAC3C7.14c	obr1	NAD(P)H dehydrogenase (quinone)
	P35551	rRNA 2'-O-methyltransferase fibrillarin	SPBC2D10.10c		exponential	P35551	SPBC2D10.10c	fib1	fibrillarin, rRNA and histone methyltransferase
	P35679	60S ribosomal protein L4-A	SPBP8B7.03c		exponential	P35679	SPBP8B7.03c	rpl402	60S ribosomal protein L4
	P36581	Calnexin homolog	SPAC3C7.11c		exponential	P36581	SPAC3C7.11c	cnx1	calnexin Cnx1
	P36584	60S ribosomal protein L3-B	SPAPB8E5.06c		exponential	P36584	SPAPB8E5.06c	rpl302	60S ribosomal protein L3
	P36591	Dihydrofolate reductase	SPCC1223.08c		exponential	P36591	SPCC1223.08c	dfr1	dihydrofolate reductase/ lysophospholipase fusion protein Dfr1
	P36597	4-amino-5-hydroxymethyl-2-methylpyrimidine phosphate synthase	SPCC1223.02		exponential	P36597	SPCC1223.02	nmt1	4-amino-5-hydroxymethyl-2-methylpyrimidine phosphate synthase Nmt1
	P36603	Ribonucleoside-diphosphate reductase small chain	SPBC25D12.04		exponential	P36603	SPBC25D12.04	suc22	ribonucleotide reductase small subunit Suc22
	P36605	Histidinol-phosphate aminotransferase	SPBC11B10.02c		exponential	P36605	SPBC11B10.02c	his3	histidinol-phosphate aminotransferase imidazole acetol phosphate transaminase His3
	P36621	Adenylyl cyclase-associated protein	SPCC306.09c		exponential	P36621	SPCC306.09c	cap1	adenylyl cyclase-associated protein Cap1
	P40386	Probable thiamine biosynthetic bifunctional enzyme	SPAC23H4.10c		exponential	P40386	SPAC23H4.10c	thi4	bifunctional thiamine-phosphate dipyrophosphorylase/hydroxyethylthiazole kinase
	P40921	Elongation factor 1-gamma	SPAC29A4.02c		exponential	P40921	SPAC29A4.02c		translation elongation factor EF-1 gamma subunit
	P40998	Thiamine thiazole synthase	SPBC26H8.01		exponential	P40998	SPBC26H8.01	thi2	thiazole biosynthetic enzyme
	P41891	Protein gar2	SPAC140.02		exponential	P41891	SPAC140.02	gar2	nucleolin, nucleolar histone chaperone required for rRNA metabolism
	P42657	DNA damage checkpoint protein rad25	SPAC17A2.13c		exponential	P42657	SPAC17A2.13c	rad25	14-3-3 protein Rad25
	P50519	Heat shock protein hsp9	SPAP8A3.04c		exponential	P50519	SPAP8A3.04c	hsp9	plasma membrane heat shock protein Hsp9
	P50521	Hexokinase-2	SPAC4F8.07c		exponential	P50521	SPAC4F8.07c	hxk2	hexokinase 2
	P50524	26S proteasome regulatory subunit rpn12	SPBC16G5.01		exponential	P50524	SPBC16G5.01	rpn12	19S proteasome regulatory subunit Rpn12
	P52808	60S ribosomal protein L30-1	SPAC9G1.03c		exponential	P52808	SPAC9G1.03c	rpl3001	60S ribosomal protein L30
	P54874	Hydroxymethylglutaryl-CoA synthase	SPAC4F8.14c		exponential	P54874	SPAC4F8.14c	hcs1	3-hydroxy-3-methylglutaryl-CoA synthase
	P56286	Eukaryotic translation initiation factor 2 subunit alpha	SPAC3G9.09c		exponential	P56286	SPAC3G9.09c	tif211	translation initiation factor eIF2 alpha subunit
	P56289	Eukaryotic translation initiation factor 5A-1	SPAC26H5.10c		exponential	P56289	SPAC26H5.10c	tif51	translation elongation and termination factor eIF5A
	P56329	Probable eukaryotic translation initiation factor 2 subunit beta	SPAC32A11.04c		exponential	P56329	SPAC32A11.04c	tif212	translation initiation factor eIF2 beta subunit
	P78795	Eukaryotic translation initiation factor 3 subunit G	SPBC18H10.03		exponential	P78795	SPBC18H10.03	tif307	translation initiation factor eIF3g
	P78804	NADP-specific glutamate dehydrogenase	SPCC622.12c		exponential	P78804	SPCC622.12c	gdh1	NADP-specific glutamate dehydrogenase Gdh1
	P78811	Probable UTP--glucose-1-phosphate uridylyltransferase	SPCC1322.04		exponential	P78811	SPCC1322.04	fyu1	UTP-glucose-1-phosphate uridylyltransferase Fyu1
	P78820	Acetyl-CoA carboxylase	SPAC56E4.04c		exponential	P78820	SPAC56E4.04c	cut6	acetyl-CoA/biotin carboxylase
	P78827	Probable ketol-acid reductoisomerase, mitochondrial	SPBC56F2.12		exponential	P78827	SPBC56F2.12	ilv5	acetohydroxyacid reductoisomerase
	P79058	mRNA stability protein mug134	SPAC10F6.16		exponential	P79058	SPAC10F6.16	igo1	serine/threonine protein phosphatase inhibitor, endosulfine Igo1
	P87157	Probable ADP-ribosylation factor-binding protein C25H2.16c	SPBC25H2.16c		exponential	P87157	SPBC25H2.16c	gga22	Golgi localized Arf binding gamma-adaptin ortholog Gga22
	P87158	40S ribosomal protein S4-A	SPBC19F8.08		exponential	P87158	SPBC19F8.08	rps401	40S ribosomal protein S4
	P87216	Protein vip1	SPAC10F6.06		exponential	P87216	SPAC10F6.06	vip1	RNA-binding protein Vip1
	Q09130	Eukaryotic translation initiation factor 2 subunit gamma	SPBC17G9.09		exponential	Q09130	SPBC17G9.09	tif213	translation initiation factor eIF2 gamma subunit
	Q09914	GTP-binding protein rho1	SPAC1F7.04		exponential	Q09914	SPAC1F7.04	rho1	Rho family GTPase Rho1
	Q10057	Putative protein disulfide-isomerase C1F5.02	SPAC1F5.02		exponential	Q10057	SPAC1F5.02	pdi1	ER protein disulfide isomerase
	Q10175	Probable peptidyl-prolyl cis-trans isomerase C27F1.06c	SPAC27F1.06c		exponential	Q10175	SPAC27F1.06c	ani2	nucleophosmin-like histone chaperone/CENP-A amino terminus domain (NTD) isomerase Ani2/Fkbp40
	Q10179	Putative glycine--tRNA ligase	SPAC3F10.03		exponential	Q10179	SPAC3F10.03	grs1	mitochondrial and cytoplasmic glycine-tRNA ligase Grs1
	Q10192	60S ribosomal protein L18-A	SPBC11C11.07		exponential	Q10192	SPBC11C11.07	rpl1801	60S ribosomal protein L18
	Q10202	ATP-dependent RNA helicase dbp3	SPBC17D1.06		exponential	Q10202	SPBC17D1.06	dbp3	ATP-dependent RNA helicase Dbp3
	Q10232	60S ribosomal protein L9-A	SPAC4G9.16c		exponential	Q10232	SPAC4G9.16c	rpl901	60S ribosomal protein L9
	Q10251	Eukaryotic translation initiation factor 5B	SPAC56F8.03		exponential	Q10251	SPAC56F8.03	tif52	translation initiation factor eIF5B Tif52
	Q10281	Guanine nucleotide-binding protein subunit beta-like protein	SPAC6B12.15		exponential	Q10281	SPAC6B12.15	cpc2	ribosome-associated signalling scaffold, receptor of activated C kinase (RACK1) ortholog Cpc2
	Q10284	Ribosome-associated molecular chaperone sks2	SPBC1709.05		exponential	Q10284	SPBC1709.05	sks2	heat shock protein, Hsp70 family, ribosome associated Sks2
	Q10330	60S ribosomal protein L25-A	SPBC106.18		exponential	Q10330	SPBC106.18	rpl2501	60S ribosomal protein L25
	Q10357	Superoxide dismutase 1 copper chaperone	SPAC22E12.04		exponential	Q10357	SPAC22E12.04	ccs1	superoxide dismutase copper chaperone Ccs1
	Q10367	ADP-ribosylation factor GTPase-activating protein glo3	SPAC22E12.17c		exponential	Q10367	SPAC22E12.17c	glo3	ArfGAP, GTPase activating protein
	Q10425	Eukaryotic translation initiation factor 3 subunit B	SPAC25G10.08		exponential	Q10425	SPAC25G10.08	tif302	translation initiation factor eIF3b (p84)
	Q11004	40 kDa peptidyl-prolyl cis-trans isomerase	SPAC1B3.03c		exponential	Q11004	SPAC1B3.03c	wis2	cyclophilin family peptidyl-prolyl cis-trans isomerase Wis2
	Q8TFH1	60S ribosomal protein L18-B	SPAPB17E12.13		exponential	Q8TFH1	SPAPB17E12.13	rpl1802	60S ribosomal protein L18
	Q92462	E3 ubiquitin-protein ligase pub1	SPAC11G7.02		exponential	Q92462	SPAC11G7.02	pub1	HECT-type ubiquitin-protein ligase E3 Pub1
	Q96WV5	Putative coatomer subunit alpha	SPBPJ4664.04		exponential	Q96WV5	SPBPJ4664.04	cop1	coatomer alpha subunit Cop1
	Q9HGL3	Protein sum2	SPBC800.09		exponential	Q9HGL3	SPBC800.09	sum2	translation initiation inhibitor
	Q9P3T6	40S ribosomal protein S5-B	SPAC328.10c		exponential	Q9P3T6	SPAC328.10c	rps502	40S ribosomal protein S5
	Q9P544	Probable mitochondrial outer membrane protein porin	SPAC1635.01		exponential	Q9P544	SPAC1635.01	por1	mitochondrial outer membrane voltage-dependent anion-selective channel Por1
	Q9P5N3	Putative alanine racemase 2	SPBC359.02		exponential	Q9P5N3	SPBC359.02	alr2	alanine racemase Alr2
	Q9P6K7	tRNA-aminoacylation cofactor arc1	SPAC30C2.04		exponential	Q9P6K7	SPAC30C2.04	asc1	cofactor for cytoplasmic methionyl-and glutamyl-tRNA synthetases Asc1
	Q9P6R3	Uncharacterized protein C13E7.07	SPBC13E7.07		exponential	Q9P6R3	SPBC13E7.07		Schizosaccharomyces specific protein
	Q9P7B2	40S ribosomal protein S8-B	SPAC521.05		exponential	Q9P7B2	SPAC521.05	rps802	40S ribosomal protein S8
	Q9P7S7	Nucleolar protein 58	SPAC23G3.06		exponential	Q9P7S7	SPAC23G3.06	nop58	small subunit processome, U3 snoRNP-associated protein Nop58
	Q9URX9	Protein pxr1	SPAC890.05		exponential	Q9URX9	SPAC890.05	pxr1	ribosome biogenesis protein, G-patch domain, PINX1 family Pxr1
	Q9USH9	Uncharacterized ABC transporter ATP-binding protein C825.01	SPCC825.01		exponential	Q9USH9	SPCC825.01		ATPase, involved in cytoplasmic translational initiation
	Q9USI5	Heat shock protein sti1 homolog	SPCC645.14c		exponential	Q9USI5	SPCC645.14c	sti1	chaperone activator Sti1
	Q9USZ4	DNA-directed RNA polymerase I subunit rpa34	SPBC11G11.05		exponential	Q9USZ4	SPBC11G11.05	rpa34	DNA-directed RNA polymerase I complex subunit Rpa34
	Q9UT09	Phospho-2-dehydro-3-deoxyheptonate aldolase, tyrosine-inhibited	SPAP8A3.07c		exponential	Q9UT09	SPAP8A3.07c		phospho-2-dehydro-3-deoxyheptonate aldolase
	Q9UT32	Putative ribosome biogenesis protein C8F11.04	SPAC8F11.04		exponential	Q9UT32	SPAC8F11.04		U3 snoRNP-associated protein Cic1/Utp30 family involved in ribosome biogenesis
	Q9UTI8	60S ribosomal protein L42	SPAC15E1.03		exponential	Q9UTI8	SPAC15E1.03	rpl42	60S ribosomal protein L36/L42
	Q9UU99	CRAL-TRIO domain-containing protein C23B6.04c	SPCC23B6.04c		exponential	Q9UU99	SPCC23B6.04c	pdr16	meiotic sec14 cytosolic factor family, phospholipid-intermembrane transfer protein Pdr16
	Q9UUC1	60S ribosomal protein L21-A	SPBC365.03c		exponential	Q9UUC1	SPBC365.03c	rpl2101	60S ribosomal protein L21
	Q9UUE1	Pyruvate carboxylase	SPBC17G9.11c		exponential	Q9UUE1	SPBC17G9.11c	pyr1	pyruvate carboxylase Pyr1
	Q9UUE6	Lysine--tRNA ligase, cytoplasmic	SPBC17G9.03c		exponential	Q9UUE6	SPBC17G9.03c	krs1	cytoplasmic lysine-tRNA ligase Krs1
	Q9UUI5	Protein transport protein sec24	SPAC22F8.08		exponential	Q9UUI5	SPAC22F8.08	sec24	coincidence detector Sec24/Sfb2 subunit
	Q9Y7M8	Probable RNA exonuclease C9B6.11c	SPBC9B6.11c		exponential	Q9Y7M8	SPBC9B6.11c		CCR4/nocturin family endoribonuclease
	Q9Y7U0	Uncharacterized protein C63.14	SPCC63.14		exponential	Q9Y7U0	SPCC63.14	eis1	eisosome assembly protein Eis1
	Q9Y7Y8	Probable glutamine--tRNA ligase	SPBC342.02		exponential	Q9Y7Y8	SPBC342.02	qrs1	cytoplasmic glutaminyl-tRNA ligase Qrs1
					exponential	Q9Y823	SPBC1105.02c	lys4	homocitrate synthase	Q9Y823

### Sheet: GO Slim comparison
	2024-05-15
	Biological process slim
	Term Name	Term	Exponential Specific (159)	Autophagy Specific (81)	Commons (96)
	actin cytoskeleton organization	GO:0030036	4	7	5
	amino acid metabolic process	GO:0006520	22	14	16
	ascospore formation	GO:0030437	0	2	1
	autophagy	GO:0006914	3	2	3
	carbohydrate metabolic process	GO:0005975	7	5	12
	cell adhesion	GO:0007155	0	0	0
	cell wall organization or biogenesis	GO:0071554	2	0	0
	chromatin organization	GO:0006325	8	3	1
	conjugation with cellular fusion	GO:0000747	3	1	1
	cytoplasmic translation	GO:0002181	59	10	11
	detoxification	GO:0098754	3	4	2
	DNA recombination	GO:0006310	0	1	1
	DNA repair	GO:0006281	1	2	1
	DNA replication	GO:0006260	1	2	1
	DNA-templated transcription	GO:0006351	9	1	3
	establishment or maintenance of cell polarity	GO:0007163	1	2	3
	generation of precursor metabolites and energy	GO:0006091	6	5	14
	inorganic ion homeostasis	GO:0098771	1	2	1
	iron-sulfur cluster assembly	GO:0016226	0	0	0
	lipid metabolic process	GO:0006629	9	5	6
	lipoprotein biosynthetic process	GO:0042158	0	0	0
	meiotic drive	GO:0110134	0	0	0
	meiotic nuclear division	GO:0140013	0	0	1
	membrane organization	GO:0061024	5	3	4
	microtubule cytoskeleton organization	GO:0000226	0	3	3
	mitochondrial gene expression	GO:0140053	1	2	0
	mitochondrion organization	GO:0007005	0	1	1
	mitotic cell cycle phase transition	GO:0044772	3	1	2
	mitotic cytokinesis	GO:0000281	3	1	2
	mitotic sister chromatid segregation	GO:0000070	1	0	1
	mRNA metabolic process	GO:0016071	3	5	6
	nitrogen cycle metabolic process	GO:0071941	0	2	1
	nucleobase-containing small molecule metabolic process	GO:0055086	14	10	20
	nucleocytoplasmic transport	GO:0006913	2	2	1
	organelle localization by membrane tethering	GO:0140056	0	1	2
	organophosphate metabolic process	GO:0019637	16	7	20
	peroxisome organization	GO:0007031	0	0	0
	protein catabolic process	GO:0030163	7	2	4
	protein folding	GO:0006457	6	2	6
	protein glycosylation	GO:0006486	0	1	0
	protein maturation	GO:0051604	7	4	7
	protein modification by small protein conjugation or removal	GO:0070647	1	0	0
	protein targeting	GO:0006605	1	0	1
	protein-containing complex assembly	GO:0065003	18	6	1
	pteridine-containing compound biosynthetic process	GO:0042559	1	0	1
	regulation of DNA-templated transcription	GO:0006355	1	1	1
	ribosome biogenesis	GO:0042254	26	6	3
	secondary metabolic process	GO:0019748	1	1	0
	signaling	GO:0023052	7	1	6
	sno(s)RNA metabolic process	GO:0016074	2	0	0
	snRNA metabolic process	GO:0016073	1	0	0
	sulfur compound metabolic process	GO:0006790	10	6	7
	telomere organization	GO:0032200	1	1	1
	tetrapyrrole metabolic process	GO:0033013	0	0	0
	transmembrane transport	GO:0055085	2	1	2
	tRNA metabolic process	GO:0006399	6	3	4
	ubiquinone biosynthetic process	GO:0006744	0	0	0
	vesicle-mediated transport	GO:0016192	8	11	11
	vitamin metabolic process	GO:0006766	4	0	4
